# Causal network perturbation analysis identifies known and novel type-2 diabetes driver genes

**DOI:** 10.1101/2024.05.22.595431

**Authors:** Yue Zhao, Hash Brown Taha, Ansarullah, Kailiang Qian, Parveen Kumar, J. Matthew Mahoney, Hao He, Joshy George, Sheng Li

## Abstract

The molecular pathogenesis of type 2 diabetes mellitus (T2DM) involves environmental and genetic factors that remain poorly understood. Increased insulin resistance leads to pancreatic β-islet cell exhaustion and failure, leading to more severe T2DM. As such, targeting β-cell dysfunction is an attractive pathway for T2DM treatment. Single-cell RNA sequencing can help identify differentially expressed genes (DEGs) that may contribute to disease-associated pathophysiology, but cannot capture the full spectrum of disease pathophysiology, as some genes that are not differentially expressed may still play important roles in disease progression or mechanisms. As such, we investigated single-cell gene expression changes in β-cells from healthy (C57BL/6J) and diabetic (NZO/HlLtJ) mice fed with normal or high-fat, high-sugar diet (HFHS) across the spectrum of T2DM development (prediabetic, mild or severely diabetic) using an innovative integration of the causal network perturbation assessment (ssNPA) framework with meta-cell transcriptome analysis to identify driver genes for T2DM. By generating a reference causal network and conducting *in silico* perturbations, we identified three classes of genes implicated in T2DM pathophysiology: (1) DEGs that were not perturbed (e.g, *Igf2bp2* strongly linked to β cell dysfunction and glucose regulation), (2) perturbed non-DEGs (e.g., *Glp1r* a therapeutic target of modern diabetes drugs) that were perturbed, and (3) DEGs that were perturbed (e.g., *Pdx1* a master β cell transcription factor), and validated some of the targets using the KOMP database. Together, these results show that each analytic layer captures complementary mechanisms underlying T2DM severity, and their synthesis provides a more complete view of the disease pathophysiology.
