## Supplementary Table S1 for "Causal network perturbation analysis identifies known and novel type-2 diabetes driver genes"

### Sheet: 1_Perturb
Gene
Nkx6.1
St8sia5
Tuba1a
Dynll1
Gde1
Gpi1
Scd2
Errfi1
Igf1r
Zbtb20
Hspa13
Dnaja4
C2cd4b
Eprs
Ndrg1
Aopep
Ptpn1
Syt11
Papss2
Vgf
Crlf2
Glrx
Tubb2a
H1f0
Pdia6
Tubb5
Tmprss4
Sirpa
Rgs17
Isg20
Rcc2
Lrrn1
Fam162a
C1qa
Prss53
Ucn3
Spp1
Pcsk1
G6pc2
Edem2
Akap13
Slc30a8
Mafa
Syndig1l
Tm4sf4
Tmem215
Tubb4b
Nfil3
Ncald
Glp1r
Pkdcc
Srxn1
Kcnq1ot1
Nucb2
Lrrfip2
Isl1
Deptor
Ppp1r1a
Krt7
Id2
Ntrk2
Ptprf
Scamp5
Neurod1
Btg2
Sorbs2
Rab3a
Tsc22d1
Rab3d
Cd81
Ckb
Dhrs7
Disp2
Sptbn2
Mthfd2
Daam1
Nfkbia
Ankrd10
Gtpbp2
Slc35b1
Hist1h2bc
Agap1
Saraf
Enho
Sqstm1
Atf5
Sez6l
Krt18
Clu
Erh
Gstp1
Defb1
Tcea1
Abhd17c
Mrln
B2m
Ghitm
Creb3
Cd200
Car15
Vdac3
Mettl7a1
Malsu1
Snhg1
Edem1
Litaf
S100a1
Ifi27
Fxyd6
Ss18l2
Abca1
Dbi
Sdhaf1
Serping1
Fabp3
Arpc5l
Glul
Hist1h4h
Elavl4
Lonp1
Hist1h1c
Socs3
Wars
Trp53inp1
Junb
Ahi1
Crip1
Shisal2b
Snhg12
Pdia4
Rgs4
Rora
Hepacam2
Ifi30
Fos
Ctsz
Slc3a2
Tmsb10
Washc5
Syt4
Mpc1
Gpx2
Angptl6
Clic1
Rhoq
Herpud1
Sh3bgrl3
Rab37
Crybb3
Limd2
Bhlhe40
Sdf2l1
Gsdma
B830017H08Rik
Zfhx3
5-Mar
Flot1
Gadd45g
Ppp1r15a
Hopx
Dgkh
Srm
Arhgef2
Sowahc
Gabbr2
Cldn7
Hpgds
Sqle
Slc7a14
Eif4ebp1
Suox
Btg1
Creld2
Nfkbiz
Nrtn
Endog
Skap1
Dusp1
Ccng1
Entpd3
Sec11c
Dnajb9
Cabp1
Hyou1
Bzw2
Arpc1b
Hax1
Shc1
Cnn3
Lrpprc
Gadd45a
Tssc4
Wfs1
Msmo1
Krt8
Xrcc5

### Sheet: 2_DEG
Gene
Prss53
Pyy
Ucn3
Sdk2
Castor2
Spp1
Pdx1
Tmem163
Zc3h3
Syt5
Ffar1
Hid1
Gm30173
Gipr
Tmigd3
Hapln4
Pdk1
Cited2
Car10
Slc2a1
Slc22a23
Gpsm1
Plk3
Ttyh1
Mthfd1l
Rasd1
Sst
Ddit3
Hist2h2aa1
Snhg6
Mrln
Avpi1
B2m
Gm26917
Bola1
Mettl7a1
Stard5
Gsto1
Tmem97
Zswim7
Lmo1
Ifi27
Bst2
Dbp
Ptrh2
Ifit1
Sdhaf1
Serping1
Fabp3
Ogdhl
Hist1h4h
Rgs2
Got1
Nrcam
Trp53inp1
Cox6a2
Zbtb8os
Crip1
Snhg12
Rasd2
Tcp11l1
Fos
Ciapin1
Stat1
Crybb3
Cyp4f39
Hspb1
Tpd52l1
S100a6
Ftl1.ps1
Spink1
Ly6a
Pde10a
Xaf1
Lmo4
Ccdc190
Clps
Necab2
2410021H03Rik
Rtp4
Gbp6
Pcp4
H2.Q4
Tmem140
Cbs
Rnase1
Gnai1
Oasl2
Fosb
Zg16
Derl3
Nedd9
Lgmn
Herc6
Rbp4
Atf3
Irf7
Crlf1
Nrip2
Cd9
Areg
Bag3
Tmem179
Lratd1
Osbpl6
Ttc9
Hist1h2ap
Prss23
Gng2
Ddx60
Caly
Kctd12
Muc13
Ctsh
C78859
Bambi
Cald1
Phlda1
Arid5a
Rassf10
Kcnk3
Ifi44
Plac8
Eppk1
Cavin1
Serpinb1a
Entpd2
Apoe
Ifit3
Tnfrsf9
Wdr72
Diras2
Plin3
Pdxp
Fgl1
Slc7a11
Nr4a1
Hsd3b7
Olfm1
Fgb
Pappa2
Irs2
Clmp
Cxcl1
H2.Ab1
Pate14
Fbxl7
C3
Cd40
Tac1

### Sheet: 3_DEG_and_Perturb
Gene
Prss53
Ucn3
Spp1
Mrln
B2m
Mettl7a1
Ifi27
Sdhaf1
Serping1
Fabp3
Hist1h4h
Trp53inp1
Crip1
Snhg12
Fos
Crybb3

### Sheet: 4_DEG_or_Perturb
Gene
Nkx6.1
Itga6
St8sia5
Tuba1a
Dnajc24
Dynll1
Gde1
Igfbp7
Gpi1
Auts2
Pitpnm2
Scd2
Ypel2
Errfi1
Prelid2
Sh3pxd2a
Pfkp
Igf1r
Hap1
Rab3b
Zbtb20
Fkbp11
Hspa13
Klf7
Dnaja4
C2cd4b
Eprs
Ndrg1
Ctnnbip1
Egr1
Aopep
Chst11
Mtss2
Ptpn1
Nup93
Syt11
Aldoc
Papss2
Bnip3
Vgf
Crlf2
Glrx
Jmjd6
Ero1l
Robo2
Tubb2a
Pycr1
Msln
Fam83g
Dipk2a
H1f0
Stmn3
Slc40a1
Dusp5
Mir670hg
Pdia6
Mcfd2
Bnip3l
Tubb5
Bag2
Tmprss4
Chac1
Sirpa
Rgs17
Fam210b
Isg20
Hspa1a
Adm2
Rcc2
Pcx
Mcub
Lrrn1
Fam162a
Rims3
Atf6
Spc25
Cd82
Enpp2
C1qa
Prss53
Pyy
Ucn3
Sdk2
Castor2
Spp1
Pcsk1
Pdx1
Tmem163
Zc3h3
Syt5
Ffar1
G6pc2
Ccnd1
Hid1
Spock2
Gm30173
Pfkl
Nav2
Oxct1
Gipr
Edem2
Tmigd3
Akap13
Slc30a8
Mafa
Hapln4
Pdk1
Ubr4
Cited2
Car10
Slc2a1
Flnb
Cldn4
Slc22a23
Syndig1l
Tm4sf4
Ttc28
Gpsm1
Tmem215
Cntn1
Ldlr
Tubb4b
Plk3
Dnajb1
Slc2a2
Nfil3
Ncald
Fh1
Glp1r
Ttyh1
Aldh1l2
Pkdcc
Srxn1
Mthfd1l
Rasd1
Sst
Unc13a
Pdyn
Itpkb
Lrrc10b
Cbarp
Vstm2l
Fam151a
Hsph1
Kcnq1ot1
Ift57
Trpm5
Adra2a
Nucb2
Ankrd37
Rnf150
Etv1
Frzb
Kdm2b
Egln1
Lrrfip2
Aldh9a1
Isl1
Gsn
Deptor
Ppp1r1a
Krt7
Id2
Ntrk2
Galnt18
Gm27033
Emilin1
Sorl1
Ptprf
Slc7a5
Rhob
Dnajb11
Scamp5
Neurod1
Fmn2
Sv2a
Btg2
Igfals
Sorbs2
Cebpd
Rab3a
Rsad2
Pafah1b3
Ier2
Tsc22d1
Uchl1
Slc4a7
Zfyve21
Rab3d
Cd81
Sel1l
Gad1
Slc7a2
Slc8a1
Gmpr
A230057D06Rik
Tuba4a
Ckb
Dhrs7
Disp2
Cdkn1a
Sptbn2
Cmbl
Slc37a4
Adam22
Mthfd2
Rasgrf1
Daam1
Pck2
Nfkbia
Crem
Ankrd10
Gtpbp2
Galnt14
Slc35b1
Nrf1
Hist1h2bc
Agap1
Saraf
Enho
Sqstm1
Atf5
Tnfrsf1a
Sez6l
Krt18
Clu
Erh
Gstp1
Ddit3
Defb1
Hist2h2aa1
Tcea1
Cstb
Abhd17c
Snhg6
Mrln
Avpi1
B2m
Ghitm
Creb3
Gm26917
Cd200
Car15
Bola1
Vdac3
Gpx1
Mettl7a1
Stard5
Gsto1
Cebpb
Tmem97
Vdac1
Malsu1
Zswim7
Snhg1
Edem1
Lmo1
Litaf
S100a1
Ifi27
Bst2
Fxyd6
Taf15
Dbp
Ss18l2
Ptrh2
Abca1
Ifit1
Dbi
Sdhaf1
Serping1
Fabp3
Arpc5l
Ogdhl
Jade1
Glul
Hist1h4h
Smim1
Elavl4
Gnpnat1
Rgs2
Got1
Lonp1
Ube2l6
Hist1h1c
Socs3
Uap1l1
Nrcam
Wars
Odc1
Trp53inp1
Cox6a2
Junb
Zbtb8os
Ahi1
N4bp2l1
Crip1
Shisal2b
Gstm1
Snhg12
Cyb5r1
Pdia4
Rgs4
Rasd2
Rora
Hepacam2
Tex264
Ifi30
Grn
Tcp11l1
Fos
Ctsz
Mrps18b
Slc3a2
Tmsb10
Ciapin1
Wnt4
Washc5
Syt4
Mpc1
Chka
Stat1
Gpx2
Il1r1
Angptl6
Clic1
Rhoq
Herpud1
Sh3bgrl3
Rab37
Crybb3
Limd2
Bhlhe40
Gatm
Tspyl4
Nabp1
Pamr1
Cyp4f39
Gc
Sdf2l1
Gsdma
Sesn2
Gjd2
Hspb1
B830017H08Rik
Zfhx3
Tpd52l1
5-Mar
Flot1
Spock1
Gadd45g
Ppp1r15a
Tor3a
Insig1
Htatip2
Hopx
Dgkh
Ffar2
Pmm1
Srm
Tcf4
Arhgef2
Sowahc
Gabbr2
Cldn7
Hpgds
Sqle
Slc7a14
Eif4ebp1
Gpt2
Adam9
Suox
Gm17767
Btg1
Pacc1
Slc37a1
Fam129a
Cd44
Apobec1
Ncam1
Creld2
Nfkbiz
Nrtn
Endog
Skap1
Cttnbp2
Dusp1
S100a6
Myl12a
Hfe
Ccng1
Entpd3
Insrr
Rasgef1b
Sox4
Meig1
Sec11c
Tat
Slc38a4
Dnajb9
Cabp1
Hyou1
Ern1
Bzw2
Arpc1b
Tnfrsf12a
Ly6e
Hax1
Pdgfa
Shc1
Cnn3
Lpl
Fermt2
Elf3
Lrpprc
Dapl1
Gadd45a
Tssc4
Wfs1
Msmo1
Tenm4
Pde1c
Krt8
Prkcb
Tenm2
Xrcc5
Ftl1.ps1
Spink1
Ly6a
Pde10a
Xaf1
Lmo4
Ccdc190
Clps
Necab2
2410021H03Rik
Rtp4
Gbp6
Pcp4
H2.Q4
Tmem140
Cbs
Rnase1
Gnai1
Oasl2
Fosb
Zg16
Derl3
Nedd9
Lgmn
Herc6
Rbp4
Atf3
Irf7
Crlf1
Nrip2
Cd9
Rasgrf2
Areg
Bag3
Tmem179
Lratd1
Osbpl6
Depp1
Ttc9
Hist1h2ap
Prss23
Gng2
Ddx60
Caly
Kctd12
Muc13
Ctsh
C78859
Bambi
Cald1
Phlda1
Arid5a
Rassf10
Kcnk3
Rgs16
Ifi44
Plac8
Eppk1
Cavin1
Serpinb1a
Entpd2
Apoe
Ifit3
Tnfrsf9
Wdr72
Slc2a3
Diras2
Plin3
Pfkfb3
Pdxp
Fgl1
Slc7a11
Nr4a1
Ambp
Hsd3b7
Olfm1
Fgb
Pappa2
Irs2
Clmp
Cxcl1
H2.Ab1
Pate14
Fbxl7
C3
Cd40
Tac1

### Sheet: 5_DEG_only
Gene
Ly6a
Pde10a
Xaf1
Lmo4
Clps
Necab2
2410021H03Rik
Rtp4
Gbp6
Pcp4
H2.Q4
Tmem140
Rnase1
Gnai1
Oasl2
Fosb
Zg16
Nedd9
Herc6
Rbp4
Irf7
Crlf1
Nrip2
Cd9
Areg
Bag3
Tmem179
Osbpl6
Hist1h2ap
Prss23
Gng2
Ddx60
Caly
Ctsh
C78859
Cald1
Arid5a
Rassf10
Kcnk3
Ifi44
Plac8
Eppk1
Cavin1
Entpd2
Apoe
Ifit3
Tnfrsf9
Wdr72
Plin3
Pdxp
Slc7a11
Nr4a1
Hsd3b7
Olfm1
Fgb
Irs2
Clmp
H2.Ab1
Pate14
Fbxl7
C3
Cd40
Tac1

### Sheet: 6_Perturb_only
Gene
Tuba1a
Zbtb20
Glp1r
Isl1
Btg2
Hist1h2bc
Sez6l
Vdac3
Ahi1
Rora
Clic1
Suox
