## Supplementary Table S2 for "Causal network perturbation analysis identifies known and novel type-2 diabetes driver genes"

### Sheet: 1_Perturb
Gene
Nkx6.1
St8sia5
Tuba1a
Dynll1
Gde1
Gng12
Gpi1
Scd2
Errfi1
Sh3pxd2a
Pfkp
Igf1r
Trp53inp2
Rnaset2a
Zbtb20
Hspa13
Dnaja4
C2cd4b
Eprs
Ndrg1
Aopep
Mtss2
Ptpn1
Syt11
Aldoc
Papss2
Bnip3
Vgf
Fkbp1b
Crlf2
Glrx
Cxxc4
Ero1l
Tubb2a
H1f0
Pdia6
Bnip3l
Tubb5
Syt7
Tmprss4
Sirpa
S100a10
Rgs17
Isg20
Hspa1a
Rcc2
Lrrn1
9-Sep
Fam162a
Atf6
C1qa
Prss53
Ucn3
Spp1
Pcsk1
Ptprn
Syt5
G6pc2
Hid1
Lbh
Edem2
Akap13
Slc30a8
Mafa
Ubr4
Car10
Flnb
Gng4
Syndig1l
Tm4sf4
Tmem215
Tubb4b
Dnajb1
Nfil3
Ncald
Glp1r
Stk32a
Pkdcc
Srxn1
Madd
Hsph1
Tmem108
Kcnq1ot1
Trpm5
Adra2a
Nucb2
Il6st
Egln1
Lrrfip2
Isl1
Deptor
Ppp1r1a
Krt7
Id2
Ntrk2
Ptprf
Dnajb11
Scamp5
Neurod1
Btg2
Sorbs2
Cebpd
Rab3a
Cebpg
Pafah1b3
Gramd3
Ier2
Tsc22d1
Ucp2
Rab3d
Cd81
Sel1l
Tacc2
Gmpr
A230057D06Rik
Ckb
Dhrs7
Disp2
Pnmal2
Sptbn2
Mthfd2
Rasgrf1
Daam1
Nfkbia
Ifitm2
Ankrd10
Gtpbp2
Inpp5f
Atp2a3
Galnt14
Slc35b1
Hist1h2bc
H1fx
Agap1
Saraf
Enho
Sqstm1
Atf5
Sez6l
Krt18
Clu
Timm8b
Erh
Gstp1
Fuom
Ddit3
Psmb10
Defb1
Snx10
Tcea1
Cstb
Abhd17c
Mrln
Avpi1
B2m
Psmb9
Ghitm
Llph
Grpel1
Cox5a
Creb3
Hint3
Gm26917
Serpina10
Cd200
Car15
Bola1
Zfas1
Vdac3
Gpx1
Mettl7a1
Gsto1
Cebpb
Tmem97
Cpeb1
Vdac1
Zdhhc2
Malsu1
Zswim7
Snhg1
Fam171b
Edem1
Hmgb2
Lmo1
Gm36738
Litaf
S100a1
Ifi27
Fxyd6
Bcl3
Taf15
Dbp
Ss18l2
Ptrh2
Abca1
Bend7
Dbi
Sdhaf1
Serping1
Fabp3
Arpc5l
Nhp2
Jade1
Glul
Vmp1
Hist1h4h
Elavl4
Gnpnat1
Rgs2
Cnih4
D730003I15Rik
Leprotl1
Lonp1
Hist1h1c
Socs3
Uap1l1
Wars
Odc1
Trp53inp1
Slc4a10
Junb
Zbtb8os
Ahi1
N4bp2l1
Crip1
Shisal2b
Gstm1
Snhg12
Cyb5r1
Pdia4
Gm1673
Slc35d3
Rgs4
Rora
Hepacam2
Tex264
Ifi30
Grn
Fos
Ctsz
Insm1
Xpot
Mrps18b
Slc3a2
Tmsb10
Ciapin1
Il18bp
Wnt4
Washc5
Syt4
Ank2
Mpc1
Txn1
Jun
Chka
Stat1
Gpx2
Il1r1
Angptl6
Clic1
Rhoq
Esrp1
Herpud1
Sh3bgrl3
Rab37
Crybb3
Limd2
Bhlhe40
Tspyl4
Nabp1
Cldn3
Ndn
Sdf2l1
Gsdma
Sesn2
Hspb1
B830017H08Rik
Zfhx3
5-Mar
Flot1
Prox1
Gadd45g
Ppp1r15a
Tor3a
Nfe2l2
Hopx
Dgkh
Ffar2
Srm
Arhgef2
Robo1
Sowahc
Gabbr2
Cldn7
Hpgds
Sqle
Slc7a14
Eif4ebp1
Suox
Btg1
Pacc1
Ncam1
Creld2
Nfkbiz
Nrtn
Endog
Skap1
Dusp1
Myl12a
Hfe
Tox3
Ccng1
Entpd3
Arhgdig
Derl1
Sec11c
Slc38a4
Dnajb9
Cabp1
Hyou1
Bzw2
Arpc1b
Tnfrsf12a
Hax1
Scarb2
Shc1
Cnn3
Lpl
Elf3
Fgl2
Lrpprc
Gadd45a
Tssc4
Wfs1
Msmo1
Tenm4
Pde1c
Krt8
Prkcb
Xrcc5

### Sheet: 2_DEG
Gene
Prss53
Pyy
Ucn3
Sdk2
Castor2
Spp1
Pdx1
Tmem163
Zc3h3
Gpd2
Syt5
Ffar1
Tent5a
Hid1
Gm30173
Lbh
Gipr
Dmpk
Tmigd3
Tmcc3
Hapln4
Pdk1
Cited2
Car10
Slc2a1
Slc22a23
Trib1
Gpsm1
Plk3
Ttyh1
Mthfd1l
Rasd1
Sst
Mafb
Fuom
Ddit3
Hist2h2aa1
Abhd17c
Snhg6
Mrln
Avpi1
B2m
Psmb9
Gm26917
Cd200
Ang
Bola1
Mettl7a1
Stard5
Gsto1
Tmem97
Cpeb1
Zswim7
Steap1
Fam171b
Edem1
Hmgb2
Lmo1
Gm36738
Litaf
Ifi27
Bst2
Bcl3
Dbp
Ptrh2
Lgi1
Snhg18
Bend7
Ifit1
Sdhaf1
Serping1
Fabp3
Nhp2
Ogdhl
Vmp1
Hist1h4h
Rgs2
Got1
Cnih4
D730003I15Rik
Car8
Ube2l6
Socs3
Nrcam
Cib3
Camk2d
Trp53inp1
Cox6a2
Mreg
Junb
Zbtb8os
Crip1
Snhg12
Gm1673
Slc35d3
Rasd2
Tcp11l1
Fos
Ctsz
Tmem59l
Ciapin1
Il18bp
Serpini1
Stat1
Tspo
Pycard
Fam135b
Rhoq
Crybb3
Bhlhe40
Cyp4f39
Itpr1
Hspb1
Tpd52l1
S100a6
Ftl1.ps1
Spink1
Ctrb1
Ly6a
Prss2
Amy1
0610009L18Rik
Cela1
Pde10a
Reg2
Xaf1
Try10
1810008I18Rik
Try5
Cela2a
Agt
Reg1
Lmo4
Ccdc190
Gadd45b
Clps
Il17re
Necab2
2210010C04Rik
Pnlip
Nr1d1
2410021H03Rik
Cela3b
Rtp4
Lst1
Col6a3
Ly6h
Adora2b
Gbp6
Gria2
Gm49980
Pcp4
H2.Q4
Csrp2
Phlda3
Tmem140
Smad7
Ctrl
Riiad1
Cbs
Rnase1
Gnai1
Oasl2
Fosb
Zg16
Derl3
Nedd9
Lgmn
Herc6
Rbp4
Csn3
Atf3
Irf7
Ctrc
Crlf1
Sycn
Nrip2
Cd9
Rasgrf2
Schip1
Apobec3
Areg
Igfbp5
Jam2
Bag3
Cpb1
Tmem179
Lratd1
Arl4c
Pitpnc1
Blvrb
Osbpl6
AW112010
Depp1
Ttc9
Hist1h2ap
Dlk1
Prss23
Serpine2
Gng2
A2ml1
Cartpt
Ddx60
Caly
Nefm
Kctd12
Muc13
Ifngr2
Ctsh
C78859
Ptprd
Gap43
Bambi
Ramp1
Fbp1
Cald1
Phlda1
Arid5a
Rassf10
Gm13889
Kcnk3
Rgs16
Ifi44
A630023A22Rik
Plac8
Eppk1
Cavin1
Ndufa4l2
Tff2
Serpinb1a
Entpd2
Pla2g1b
Tnfrsf11b
Gm32624
Apoe
Ifit3
Tnfrsf9
H2.Q6
Wdr72
Npy
Cd79a
Stxbp5l
Slc2a3
Sod3
Spock3
Mest
Diras2
Plin3
Pfkfb3
Pdxp
Ncam2
Fgl1
Cel
Slc7a11
Nr4a1
Mpp2
Fstl5
Ambp
Hsd3b7
Syt1
Olfm1
Basp1
Sfrp5
Fgb
Pappa2
Irs2
Ifi47
Gbp4
Klf2
Cd83
Clmp
Cxcl1
H2.Ab1
Ptger3
Cd79b
Gm10385
Pate14
Fbxl7
C3
Ache
Pakap.1
Cd40
Tac1
Hk2

### Sheet: 3_DEG_and_Perturb
Gene
Prss53
Ucn3
Spp1
Syt5
Hid1
Lbh
Car10
Fuom
Ddit3
Abhd17c
Mrln
Avpi1
B2m
Psmb9
Gm26917
Cd200
Bola1
Mettl7a1
Gsto1
Tmem97
Cpeb1
Zswim7
Fam171b
Edem1
Hmgb2
Lmo1
Gm36738
Litaf
Ifi27
Bcl3
Dbp
Ptrh2
Bend7
Sdhaf1
Serping1
Fabp3
Nhp2
Vmp1
Hist1h4h
Rgs2
Cnih4
D730003I15Rik
Socs3
Trp53inp1
Junb
Zbtb8os
Crip1
Snhg12
Gm1673
Slc35d3
Fos
Ctsz
Ciapin1
Il18bp
Stat1
Rhoq
Crybb3
Bhlhe40
Hspb1

### Sheet: 4_DEG_or_Perturb
Gene
Nkx6.1
Itga6
Ddc
St8sia5
Tuba1a
Dnajc24
Pnmal1
Dynll1
Gde1
Nav1
Adh1
Igfbp7
Gng12
Gpi1
Auts2
Pitpnm2
Scd2
Ypel2
Cabp7
Tnfrsf21
Ets2
Errfi1
Prelid2
Sh3pxd2a
Pfkp
Igf1r
T2
Upp1
Hap1
Rab3b
Trp53inp2
Rnaset2a
Zbtb20
Fkbp11
Hspa13
Klf7
Dnaja4
C2cd4b
Vwa5b2
Eprs
Ndrg1
Ctnnbip1
Egr1
Aopep
Chst11
Mtss2
Aldh5a1
Ptpn1
Nup93
Syt11
Zfhx2
Aldoc
Papss2
Bnip3
Vgf
Fkbp1b
D630024D03Rik
Slc7a8
Tle3
Crlf2
Gm30648
Glrx
Jmjd6
Cxxc4
Ero1l
Robo2
Tubb2a
Pycr1
Msln
Fam83g
Dipk2a
Mapk15
H1f0
Stmn3
Enpep
Plaat3
Slc40a1
Dusp5
Mir670hg
Pdia6
Mcfd2
Syn2
Bnip3l
Tubb5
Syt7
Bag2
Tmprss4
Chac1
Sirpa
S100a10
Cadps
Ell2
Rgs17
Fam210b
Isg20
Hspa1a
Adm2
Rcc2
Pcx
Skil
Mcub
Mat2a
Lrrn1
Klhl32
9-Sep
Fam162a
Rims3
Atf6
Socs2
Kcnk16
Spc25
Cd82
Enpp2
C1qa
Prss53
Pyy
Ucn3
Sdk2
Castor2
Spp1
Pcsk1
Pdx1
Tmem163
Ptprn
Zc3h3
Gpd2
Syt5
Ffar1
G6pc2
Ccnd1
Tent5a
Hid1
Spock2
Gm30173
Pfkl
Nav2
Lbh
Oxct1
Gipr
Edem2
Dmpk
Tmigd3
Akap13
Slc30a8
Mafa
Tmcc3
Hapln4
Pdk1
Ubr4
Cited2
Car10
Slc2a1
Flnb
Cldn4
Gng4
Slc22a23
Syndig1l
Tm4sf4
Trib1
Ttc28
Gpsm1
Tmem215
Cntn1
Ldlr
Tubb4b
Plk3
Dnajb1
Slc2a2
Nfil3
Ncald
Fh1
Glp1r
Ttyh1
Stk32a
Aldh1l2
Pkdcc
Srxn1
Mthfd1l
Rasd1
Sst
Unc13a
Pdyn
Itpkb
Madd
Lrrc10b
Cbarp
Vstm2l
Fam151a
Hsph1
Tmem108
Kcnq1ot1
Ift57
Ddit4
Trpm5
Adra2a
Rgs9
Nucb2
Ankrd37
Il6st
Rnf150
Etv1
Frzb
Kdm2b
Wipi1
Egln1
Lrrfip2
Aldh9a1
Isl1
Gsn
Deptor
Ppp1r1a
Krt7
Id2
Ntrk2
Galnt18
Gm27033
Emilin1
Sorl1
Ptprf
Slc7a5
Vps8
Rhob
Dnajb11
Prr15l
Scamp5
Neurod1
Fmn2
Sv2a
Scnn1b
Btg2
Gstm2
Igfals
Sorbs2
Cebpd
Rab3a
Cebpg
St3gal3
Rsad2
Pafah1b3
Ergic1
Clic4
Gramd3
Pmvk
Ier2
Tsc22d1
Ucp2
Uchl1
Slc4a7
Zfyve21
Rab3d
Cd81
Sel1l
Tacc2
Tmed6
Gad1
Fabp5
Slc39a6
Slc7a2
Slc8a1
Gmpr
A230057D06Rik
Dbpht2
Tuba4a
Ckb
Dhrs7
Disp2
Pnmal2
Cdkn1a
Sptbn2
Cmbl
Slc37a4
Adam22
Mthfd2
Akr1c19
Lrrc24
Tshz2
Rasgrf1
Daam1
Pck2
Nfkbia
Crem
Ifitm2
Ankrd10
Gtpbp2
Inpp5f
Atp2a3
Galnt14
Slc35b1
Nrf1
Hist1h2bc
H1fx
Midn
Agap1
Saraf
Enho
Sqstm1
Atf5
Tnfrsf1a
Sez6l
Krt18
Snhg11
Clu
Timm8b
Erh
Gstp1
Mafb
Fuom
Ddit3
Psmb10
Defb1
Hist2h2aa1
Snx10
Tcea1
Cstb
Abhd17c
Snhg6
Mrln
Avpi1
B2m
Psmb9
Ghitm
Llph
Grpel1
Cox5a
Creb3
Hint3
Gm26917
Serpina10
Cd200
Ang
Car15
Bola1
Zfas1
Vdac3
Gpx1
Mettl7a1
Stard5
Gsto1
Cebpb
Tmem97
Cpeb1
Vdac1
Zdhhc2
Malsu1
Zswim7
Steap1
Snhg1
Fam171b
Edem1
Hmgb2
Lmo1
Gm36738
Litaf
S100a1
Ifi27
Bst2
Fxyd6
Bcl3
Taf15
Dbp
Ss18l2
Ptrh2
Lgi1
Snhg18
Abca1
Bend7
Ifit1
Dbi
Sdhaf1
Serping1
Fabp3
Arpc5l
Nhp2
Ogdhl
Jade1
Glul
Vmp1
Hist1h4h
Smim1
Elavl4
Gnpnat1
Rgs2
Got1
Cnih4
D730003I15Rik
Car8
Leprotl1
Lonp1
Ube2l6
Hist1h1c
Socs3
Uap1l1
Nrcam
Cib3
Wars
Fam183b
Camk2d
Odc1
Trp53inp1
Cox6a2
Slc4a10
Mreg
Junb
Zbtb8os
Ahi1
N4bp2l1
Crip1
Shisal2b
Gstm1
Snhg12
Cyb5r1
Pdia4
Gm1673
Slc35d3
Rgs4
Rasd2
Rora
Hepacam2
Tex264
Ifi30
Grn
Tcp11l1
Fos
Ctsz
Insm1
Xpot
Mrps18b
Slc3a2
Tmsb10
Tmem59l
Ciapin1
Il18bp
Serpini1
Wnt4
Washc5
Syt4
Ank2
Mpc1
Txn1
Jun
Chka
Stat1
Tspo
Gpx2
Il1r1
Angptl6
Clic1
Pycard
Fam135b
Rhoq
Esrp1
Ugt2b34
Herpud1
Tfrc
Sh3bgrl3
Rab37
Crybb3
Limd2
Bhlhe40
Gatm
Tspyl4
Nabp1
Nudt7
Pamr1
Cldn3
Ndn
Cyp4f39
Gc
Sdf2l1
Gsdma
Sesn2
Gjd2
Itpr1
Hspb1
B830017H08Rik
Zfhx3
Tpd52l1
5-Mar
Flot1
Prox1
Spock1
Hist1h4i
Gadd45g
Ppp1r15a
A330076H08Rik
Tor3a
St8sia1
F11r
Insig1
Htatip2
Nfe2l2
Hopx
Dgkh
Ffar2
Pmm1
Srm
Rogdi
Tcf4
Arhgef2
Robo1
Sowahc
Gabbr2
Cldn7
Hpgds
Sqle
Slc7a14
Eif4ebp1
Resf1
Gpt2
Adam9
Pigr
Suox
Nrip1
Gm17767
Btg1
Pacc1
Slc37a1
Fam129a
Cd44
Apobec1
Ncam1
Creld2
Nfkbiz
Nrtn
Endog
Fxyd3
Skap1
Cttnbp2
Ppfibp1
Dusp1
S100a6
Myl12a
Hfe
Tox3
Elmo1
Ccng1
Ifrd1
Entpd3
Insrr
Arhgdig
Rasgef1b
Sox4
Meig1
Derl1
Sec11c
Tat
Slc38a4
Dnajb9
Cabp1
Hyou1
Ern1
Dio1
Bzw2
Arpc1b
Tnfrsf12a
Ly6e
Dusp8
Hax1
Scarb2
Pdgfa
Shc1
Cnn3
Lpl
Fermt2
Efna5
Elf3
Fgl2
Lrpprc
Prom1
Dapl1
Gadd45a
Tssc4
Wfs1
Msmo1
Tenm4
Mpp7
Pde1c
Krt8
Slc12a7
Prkcb
Tenm2
Xrcc5
Ftl1.ps1
Spink1
Ctrb1
Ly6a
Prss2
Amy1
0610009L18Rik
Cela1
Pde10a
Reg2
Xaf1
Try10
1810008I18Rik
Try5
Cela2a
Agt
Reg1
Lmo4
Ccdc190
Gadd45b
Clps
Il17re
Necab2
2210010C04Rik
Pnlip
Nr1d1
2410021H03Rik
Cela3b
Rtp4
Lst1
Col6a3
Ly6h
Adora2b
Gbp6
Gria2
Gm49980
Pcp4
H2.Q4
Csrp2
Phlda3
Tmem140
Smad7
Ctrl
Riiad1
Cbs
Rnase1
Gnai1
Oasl2
Fosb
Zg16
Derl3
Nedd9
Lgmn
Herc6
Rbp4
Csn3
Atf3
Irf7
Ctrc
Crlf1
Sycn
Nrip2
Cd9
Rasgrf2
Schip1
Relb
Apobec3
Areg
Igfbp5
Jam2
Bag3
Cpb1
Tmem179
Lratd1
Arl4c
Pitpnc1
Blvrb
Osbpl6
AW112010
Depp1
Ttc9
Hist1h2ap
Dlk1
Prss23
Serpine2
Gng2
A2ml1
Cartpt
Ddx60
Caly
Nefm
Kctd12
Muc13
Ifngr2
Ctsh
C78859
Ptprd
Gap43
Bambi
Ramp1
Fbp1
Cald1
Phlda1
Arid5a
Rassf10
Gm13889
Kcnk3
Rgs16
Ifi44
A630023A22Rik
Plac8
Eppk1
Cavin1
Ndufa4l2
Tff2
Serpinb1a
Entpd2
Pla2g1b
Tnfrsf11b
Gm32624
Apoe
Ifit3
Tnfrsf9
H2.Q6
Wdr72
Npy
Cd79a
Stxbp5l
Slc2a3
Sod3
Spock3
Mest
Diras2
Plin3
Pfkfb3
Pdxp
Ncam2
Fgl1
Cel
Slc7a11
Nr4a1
Mpp2
Fstl5
Ambp
Hsd3b7
Syt1
Olfm1
Basp1
Sfrp5
Fgb
Pappa2
Irs2
Ifi47
Gbp4
Klf2
Cd83
Clmp
Cxcl1
H2.Ab1
Ptger3
Cd79b
Gm10385
Pate14
Fbxl7
C3
Ache
Pakap.1
Cd40
Tac1
Hk2

### Sheet: 5_DEG_only
Gene
Spink1
Ctrb1
Ly6a
Prss2
Amy1
0610009L18Rik
Cela1
Pde10a
Reg2
Xaf1
Try10
1810008I18Rik
Try5
Cela2a
Agt
Reg1
Lmo4
Clps
Necab2
2210010C04Rik
Pnlip
Nr1d1
2410021H03Rik
Cela3b
Rtp4
Lst1
Col6a3
Ly6h
Gbp6
Gm49980
Pcp4
H2.Q4
Csrp2
Phlda3
Tmem140
Smad7
Ctrl
Riiad1
Cbs
Rnase1
Gnai1
Oasl2
Fosb
Zg16
Derl3
Nedd9
Herc6
Rbp4
Csn3
Irf7
Ctrc
Crlf1
Sycn
Nrip2
Cd9
Rasgrf2
Schip1
Apobec3
Areg
Igfbp5
Jam2
Bag3
Cpb1
Tmem179
Lratd1
Arl4c
Osbpl6
AW112010
Hist1h2ap
Dlk1
Prss23
Serpine2
Gng2
A2ml1
Ddx60
Caly
Nefm
Muc13
Ifngr2
Ctsh
C78859
Ptprd
Gap43
Bambi
Ramp1
Fbp1
Cald1
Phlda1
Arid5a
Rassf10
Gm13889
Kcnk3
Rgs16
Ifi44
A630023A22Rik
Plac8
Eppk1
Cavin1
Ndufa4l2
Tff2
Serpinb1a
Entpd2
Pla2g1b
Tnfrsf11b
Gm32624
Apoe
Ifit3
Tnfrsf9
H2.Q6
Wdr72
Cd79a
Stxbp5l
Slc2a3
Sod3
Spock3
Mest
Diras2
Plin3
Pfkfb3
Pdxp
Ncam2
Fgl1
Cel
Slc7a11
Nr4a1
Mpp2
Fstl5
Ambp
Hsd3b7
Syt1
Olfm1
Basp1
Sfrp5
Fgb
Pappa2
Irs2
Ifi47
Gbp4
Klf2
Cd83
Clmp
H2.Ab1
Ptger3
Cd79b
Gm10385
Pate14
Fbxl7
C3
Ache
Pakap.1
Cd40
Tac1
Hk2

### Sheet: 6_Perturb_only
Gene
Nkx6.1
Tuba1a
Gde1
Gpi1
Igf1r
Zbtb20
Ndrg1
Aopep
Fkbp1b
Crlf2
Ero1l
Tubb2a
H1f0
Bnip3l
Sirpa
S100a10
Rcc2
9-Sep
Atf6
Ubr4
Flnb
Gng4
Tmem215
Tubb4b
Dnajb1
Nfil3
Ncald
Glp1r
Pkdcc
Srxn1
Madd
Isl1
Ptprf
Btg2
Cebpg
Dhrs7
Pnmal2
Sptbn2
Ankrd10
Gtpbp2
Atp2a3
Hist1h2bc
Agap1
Enho
Sqstm1
Atf5
Sez6l
Ghitm
Cox5a
Vdac3
Arpc5l
Jade1
Leprotl1
Odc1
Ahi1
Rora
Tex264
Ifi30
Grn
Insm1
Xpot
Mrps18b
Slc3a2
Ank2
Chka
Il1r1
Clic1
Esrp1
Rab37
Nabp1
Ndn
Sesn2
B830017H08Rik
5-Mar
Prox1
Ppp1r15a
Nfe2l2
Hopx
Srm
Eif4ebp1
Suox
Ccng1
Derl1
Slc38a4
Elf3
Tssc4
Wfs1
Xrcc5
