## Supplementary Table S3 for "Causal network perturbation analysis identifies known and novel type-2 diabetes driver genes"

### Sheet: 1_Perturb
Gene
Nkx6.1
Kif12
Psph
Itga6
St8sia5
Tuba1a
Dynll1
Tpi1
Gde1
Igfbp7
Gpi1
Auts2
Pgam1
Ybx3
Scd2
Ypel2
Tpr
Usp29
Errfi1
Hsp90b1
Uck2
Igf1r
Hap1
Bcl2l2
Cbfa2t3
Cpox
Prelid1
Zbtb20
Fkbp11
Akr1b3
Hspa13
Klf7
Aldh18a1
Dnaja4
Cep290
C2cd4b
Slc30a7
Hes6
Eprs
Ncoa1
Ndrg1
Pde4b
Ctnnbip1
Egr1
Aopep
St18
Gmppb
Mogs
Ptpn1
Nup93
Syt11
Papss2
Pecr
Vgf
N6amt1
Cmas
Rars
Tspan8
Mllt11
Crlf2
Kcnj11
Glrx
Golgb1
Grhpr
Tubb2a
Pycr1
Dipk2a
Peg3
Gclc
H1f0
Stmn3
Slc40a1
Gbe1
Dusp5
Mir670hg
Pdia6
Chd4
Psen2
Tubb5
Bag2
Comt
Mphosph10
Tmprss4
Sirpa
Lpin1
Rgs17
Fam210b
Isg20
Adm2
Rcc2
Dnttip2
Pnrc1
Upb1
Rfc1
Chid1
Slc16a12
Zfp292
Lrrn1
Trim35
Fam162a
Tapbpl
Fam114a2
Vps13c
Nfkb1
Itgb5
H2.T22
A430005L14Rik
Spc25
Cd82
Stat3
Enpp2
Selenos
Cflar
C1qa
Ext1
Prss53
Pyy
Ucn3
Sdk2
Castor2
Gm42418
Spp1
Pcsk1
Meg3
Prlr
Pdx1
Tmem163
Ffar1
G6pc2
Pkm
Spock2
Creb3l1
Mirg
Nav2
Slc2a5
Pik3r1
Ttr
Zfp516
Mlxipl
Edem2
Glg1
Akap13
Slc30a8
Nipal1
Mafa
Hspa8
Slc2a1
Cldn4
Ckap4
Syndig1l
Tm4sf4
Pitrm1
Ece1
Ttc28
Ctdspl
Tmem215
Ppp1r10
Cntn1
Ldlr
Tubb4b
Plk3
Nfil3
Ncald
Fh1
Glp1r
Cmip
Aldh1l2
Nfic
Pkdcc
Rian
Srxn1
Ing2
Sst
Unc13a
Pdyn
Lrrc10b
Mafg
Vstm2l
Il6ra
Kcnq1ot1
Ift57
Igf2r
Cad
Rapgef4
Ddost
Nucb2
Ankrd11
Rnf150
Etv1
Frzb
Nell1
Lrrfip2
Aldh9a1
Txnrd1
Isl1
Gsn
Deptor
Fasn
Ppp1r1a
Krt7
Tnfaip1
Txnip
Id2
Ntrk2
Galnt18
Ptprn2
Gm27033
Emilin1
Dusp3
Sorl1
Ptprf
Slc7a5
Gmds
E2f4
mt.Nd4l
mt.Atp8
H2.D1
mt.Nd1
mt.Nd3
Rhob
Ccnd2
Lars
Idh1
Ngdn
Lgals3bp
Sgms1
Scamp5
Neurod1
Nop56
Tpm4
Sv2a
Nceh1
Btg2
Tmem251
Pbxip1
Sorbs2
Rab3a
Kif5c
Trappc6a
Plxna2
Sytl1
Siah2
Ankrd12
Tsc22d1
Tkt
Uchl1
Slc4a7
Rab3d
Cd81
Zfp330
Anxa6
Ift20
Slc8a1
Tuba4a
Fam122a
Eno1
Ckb
Dhrs7
Disp2
Alkbh1
Sptbn2
Kdm4a
Slc37a4
Atf4
Eif3c
Adam22
Mthfd2
Eif2ak3
Ipo4
Daam1
Pck2
Nfkbia
Ankrd10
Gtpbp2
Slc35b1
Ssr2
Sgms2
Vars
Mast4
Ago2
Hist1h2bc
Card19
Gars
Nkx2.2
Ptprt
Agap1
Abcc8
Saraf
Enho
Mapkapk2
Gpx3
Sqstm1
Atf5
Tnfrsf1a
Sez6l
Krt18
Aldoa
Uba52
Clu
Hmgn2
Ppy
Nop10
Rpl22l1
Prdx1
Snhg8
Erh
Gstp1
Fth1
Pdcd4
Smim4
Defb1
Hist2h2aa1
Marcks
Tcea1
Mrpl33
Abhd17c
Gm16174
Mrln
B2m
Ndufa4
Ghitm
Rnase4
Ncoa7
Creb3
Cd200
Mrps28
Car15
Gnai2
Vdac3
Tmem258
Mettl7a1
Polr2l
Tmem256
Rpa3
Psme2
C1qbp
Commd3
Malsu1
Snhg1
Edem1
Litaf
Scgn
S100a1
Ifi27
Fxyd6
Hif1a
Ss18l2
Bloc1s2
Abca1
Npm1
Aimp1
Resp18
Dbi
Commd1
Sdhaf1
Serping1
Fabp3
Arpc5l
Ogdhl
Tmem147
Nme1
Glul
Hist1h4h
Ifi35
Ndufs4
Actb
Elavl4
Sdhb
Mrpl21
Tmem126a
Lonp1
Snhg9
Ube2l6
Cycs
Hist1h1c
Socs3
Flot2
Wars
Emc6
Trp53inp1
Psmb5
Esd
Junb
Ahi1
Crip1
Shisal2b
Fdps
Reep6
Snhg12
Clasp2
Eif1b
Ywhah
Timm23
Ccdc88a
Pdia4
Adam10
Sephs2
Rgs4
Rasd2
Rora
Hepacam2
Med30
Ifi30
Actg1
Tcp11l1
Fos
Surf1
Ctsz
Spcs1
Slc3a2
Tmsb10
Washc5
Syt4
Rpl7
Mpc1
Trib3
Gpx2
Angptl6
Clic1
Ndufv2
Rhoq
Rif1
Acp1
Tmbim6
Herpud1
Bptf
Rbis
Sh3bgrl3
Rab37
Crybb3
Limd2
Bhlhe40
Gatm
Atp2a2
Coasy
Ccdc115
Psmc2
Slc25a4
Lyar
Aarsd1
Serinc5
Gc
Sdf2l1
Gsdma
Psmg1
Cyb5a
Tmem208
Gjd2
Emc7
Ppan
B830017H08Rik
Zfhx3
Eef1b2
Tpd52l1
5-Mar
Flot1
Eva1b
Spock1
Chd2
Ppib
Prorsd1
AC149090.1
Ppp1r14b
Mif
Gadd45g
Ppp1r15a
Ncl
Susd6
Shtn1
Med8
Insig1
Gdap2
Hopx
Dgkh
Pmm1
Srm
Arhgef2
Sowahc
Gabbr2
Mvp
Cldn7
Hpgds
Haghl
Sqle
Nfkbib
Slc7a14
Eif4ebp1
Podxl2
Gkap1
Adam9
Suox
Runx1t1
Srp19
Adh5
Ufsp2
Btg1
Slc37a1
Fam129a
Ptpn2
Cd44
2-Mar
Manf
Uchl3
Creld2
Nfkbiz
Ppp2cb
Nrtn
Ctsl
Endog
Nudt18
Skap1
Scpep1
Pum3
Dusp1
Ccng1
Entpd3
CAAA01118383.1
Insrr
Cdv3
Sox4
Gpcpd1
Grb10
Phgdh
Prxl2c
Yae1d1
Sec11c
Acly
Dnajb9
Celf4
Cabp1
Cyp51
Ak2
Hyou1
Hmgcr
Rheb
Ern1
Slc39a1
Shisa5
Bzw2
Arpc1b
Ly6e
Shb
Hax1
Pdgfa
Sfpq
Shc1
Cnn3
Rala
Fermt2
Lrpprc
Mrpl18
Dapl1
Pla2g12a
Gadd45a
Tssc4
Wfs1
Gnl3
Msmo1
Rbm28
Agpat5
Pgp
Kcnmb2
Krt8
Cdk2ap2
Xrcc5

### Sheet: 2_DEG
Gene
Prss53
Pyy
Rhobtb1
Ucn3
Sdk2
Castor2
Phactr1
Spp1
Pdx1
Tmem163
Zc3h3
Syt5
Ffar1
Chd7
Hid1
Gm30173
Creb3l1
Mirg
Creb3l2
Gipr
Tmigd3
Hapln4
Pdk1
Hdac5
Cited2
Car10
Slc2a1
Rps6ka2
Vil1
Shmt2
Slc22a23
Pitrm1
Gpsm1
Plk3
Ttyh1
Mthfd1l
Rasd1
Sst
Mapk10
mt.Atp8
Uba52
Ppy
Gcg
Chchd10
Erh
Gstp1
Ddit3
Smim4
Hist2h2aa1
Marcks
Cstb
Snhg6
Mrln
Avpi1
B2m
Creb3
Gm26917
Mrps28
Bola1
Gpx1
Mettl7a1
Stard5
Gsto1
Mrpl57
Cebpb
Polr2l
Tmem97
C1qbp
Commd3
Malsu1
Zswim7
Psmg2
Mrps18c
Lmo1
U2af1
Ccdc47
Dnajc19
Ifi27
Bst2
Taf15
Glce
Dbp
Bloc1s2
Ptrh2
Aimp1
Ifit1
Commd1
Sdhaf1
Serping1
Abhd2
Fabp3
Ogdhl
Hist1h4h
Ifi35
Elavl4
Siva1
Mrps25
Gnpnat1
Rgs2
Got1
Mrpl21
Mrps26
Snhg9
Nrcam
Emc6
Trp53inp1
Cox6a2
Zbtb8os
N4bp2l1
Crip1
Gm3924
Snhg12
Clasp2
Nfu1
Adam10
Sephs2
Rasd2
Cbx4
Hddc2
Med30
Tcp11l1
Fos
Surf1
Ciapin1
Stat1
Serf1
Marveld1
Habp4
Acaa2
Rit1
Nudt8
Crybb3
Cyp4f39
Lyar
Serinc5
Hspb1
Ppan
Hnf1aos1
Tpd52l1
Cdpf1
S100a6
Ftl1.ps1
Gm10334
Spink1
AY036118
Ly6a
mt.Nd6
Rflna
Adcy9
Pde10a
Xaf1
Plaur
Lmo4
Ccdc190
Clps
Fer1l6
Gm42047
Necab2
Prss1
1110038B12Rik
Col27a1
Myo1b
2410021H03Rik
Rtp4
Tspan2os
Vipr1
Lonrf2
Gbp6
Fhdc1
1700110K17Rik
Bhlha15
Pcp4
H2.Q4
Procr
Gar1
Dcxr
Tmem140
Plekhg6
Tafa5
Cbs
Rnase1
Gnai1
Oasl2
Inhba
Gm34552
Csrp1
Fosb
Zg16
Derl3
Degs2
Nedd9
Lgmn
Herc6
Rbp4
Atf3
Rgs7bp
Irf7
Mgarp
Crlf1
C1qtnf12
Ckmt1
Nrip2
Snhg15
Cd9
Dock5
Fhad1
Dclk1
Fxyd2
Dusp4
Lrp8
Oas2
Them4
Rwdd2a
Areg
Gm27168
Gbp2
Bag3
Agpat4
Abhd6
Gm45847
Tmem179
Lratd1
Gale
Gm33447
Fbxo36
Lrrc51
Fhod3
Osbpl6
Tnfrsf23
Ttc9
Gm16754
Kcna2
Cst6
Hist1h2ap
Prss23
Gng2
Ddx60
Lars2
Kcnc3
Caly
Serpinb9
Arhgap24
Ak4
Sco2
Lgi2
Kctd12
Muc13
Sema4a
Aaas
Erlin1
Jph3
Gm19938
Ctsh
C78859
Retsat
Bambi
Cald1
Phlda1
Arid5a
Cip2a
Rassf10
Cth
Kcnk3
Kdm3a
Ifi44
Cpne8
Sgip1
Gm44148
Gm16062
Plac8
Eppk1
Xdh
Cavin1
Loxl2
Tnnc1
Fbln5
Ovol2
Fxyd5
Serpinb1a
Entpd2
Rras
Apoe
Dhrs13
Gm2694
Ankrd33b
Ifit3
Tnfrsf9
Sbsn
Rorc
Ipcef1
Rad51ap2
Ass1
Gm26797
Wdr72
Gm5105
Dhx58
6430548M08Rik
Sox11
Lrrtm4
Mnx1
3930402G23Rik
Tenm3
Diras2
Rnf186
Plin3
Pdxp
Blnk
Col6a6
Ier5
Fgl1
Rnf182
Slc7a11
Nr4a1
Tnfsf9
Slc17a9
Hsd3b7
Adm
Pvr
Olfm1
Icam1
Meltf
S100a16
Fgb
Pappa2
B930036N10Rik
Rbm24
Dapp1
Irs2
Etv5
Ldha
Rnf208
Proser2
Fam217b
Clmp
Cxcl1
H2.Ab1
Barx2
Lyzl4
Pate14
Apol9a
Slc1a1
Fbxl7
Celsr2
C3
Exph5
Cd40
Tac1

### Sheet: 3_DEG_and_Perturb
Gene
Prss53
Pyy
Ucn3
Sdk2
Castor2
Spp1
Pdx1
Tmem163
Ffar1
Creb3l1
Mirg
Slc2a1
Pitrm1
Plk3
Sst
mt.Atp8
Uba52
Ppy
Erh
Gstp1
Smim4
Hist2h2aa1
Marcks
Mrln
B2m
Creb3
Mrps28
Mettl7a1
Polr2l
C1qbp
Commd3
Malsu1
Ifi27
Bloc1s2
Aimp1
Commd1
Sdhaf1
Serping1
Fabp3
Ogdhl
Hist1h4h
Ifi35
Elavl4
Mrpl21
Snhg9
Emc6
Trp53inp1
Crip1
Snhg12
Clasp2
Adam10
Sephs2
Rasd2
Med30
Tcp11l1
Fos
Surf1
Crybb3
Lyar
Serinc5
Ppan
Tpd52l1

### Sheet: 4_DEG_or_Perturb
Gene
Nkx6.1
Pgm1
Kif12
Psph
Itga6
Mpzl1
St8sia5
Tuba1a
Dnajc24
Dynll1
Sncb
Tpi1
Gde1
Igfbp7
Taok3
Gpi1
Auts2
Pitpnm2
Tars
Pgam1
Ybx3
Scd2
Ypel2
Tpr
Usp29
Errfi1
Hsp90b1
Prelid2
Sh3pxd2a
Uck2
Pfkp
Igf1r
Hap1
Bcl2l2
Cbfa2t3
Cpox
Rab3b
Tubg1
Prelid1
Zbtb20
Fkbp11
Akr1b3
Hspa13
Aacs
Klf7
Aldh18a1
Dnaja4
Cep290
Usp35
C2cd4b
Slc30a7
Hes6
Eprs
Ncoa1
Ndrg1
Pde4b
Ctnnbip1
Egr1
Aopep
Chst11
Mtss2
St18
Gmppb
Mogs
Ptpn1
Nup93
Syt11
Aldoc
Papss2
Pecr
Bnip3
Vgf
N6amt1
Tmem132b
Cmas
Rars
Tspan8
Mllt11
Crlf2
Nbas
Kcnj11
Glrx
Jmjd6
Ina
Golgb1
Capsl
Grhpr
Syce2
Ero1l
Robo2
Tubb2a
Pycr1
Tubb3
Msln
Fam83g
Dipk2a
Peg3
Arl4a
Gclc
H1f0
Stmn3
Kin
Dusp23
Slc40a1
Gbe1
Tmem42
Dusp5
Mir670hg
Pdia6
Chd4
Psen2
Mcfd2
Klf13
Bnip3l
Tubb5
Dync2h1
Slc6a17
Bag2
Comt
Mphosph10
Tmprss4
Chac1
Mapt
Sirpa
Vldlr
Lpin1
Rgs17
Csf2ra
Fam210b
Isg20
Hspa1a
Adm2
Rcc2
Pcx
Dnttip2
Pnrc1
Upb1
Rfc1
Lifr
Slc7a1
Chid1
Gtf2b
Mxi1
Slc16a12
Mcub
Kmt5a
Dnm3
Uba5
Zfp292
Lrrn1
Trim35
Fam162a
Tapbpl
Rims3
Fam114a2
Atf6
Hspa4l
Vps13c
Nfkb1
Itgb5
H2.T22
A430005L14Rik
Spc25
Cd82
Stat3
Enpp2
Selenos
Cflar
C1qa
Ext1
Prss53
Pyy
Rhobtb1
Ucn3
Sdk2
Castor2
Gm42418
Phactr1
Spp1
Pcsk1
Meg3
Prlr
Pdx1
Tmem163
Zc3h3
Syt5
Ffar1
G6pc2
Ccnd1
Pkm
Chd7
Hid1
Spock2
Gm30173
Pabpn1
Creb3l1
Mirg
Pfkl
Nav2
Slc2a5
Pik3r1
Ttr
Creb3l2
Oxct1
Zfp516
Mlxipl
Gipr
Edem2
Tmigd3
Glg1
Akap13
Slc30a8
Nipal1
Mafa
Hspa8
Hapln4
Pdk1
Hdac5
Ubr4
Cited2
Car10
Slc2a1
Rps6ka2
Flnb
Cldn4
Ckap4
Vil1
Shmt2
Slc22a23
Tuba1b
P4ha1
Syndig1l
Tm4sf4
Pitrm1
Ece1
Ttc28
Gpsm1
Ctdspl
Tmem215
Ppp1r10
Cntn1
Ldlr
Tubb4b
Ppat
Plk3
Dnajb1
Slc2a2
Nfil3
Ncald
Npepl1
Fh1
Glp1r
Ttyh1
Cmip
Dpp4
Aldh1l2
Nfic
Hgfac
Pkdcc
Rian
Srxn1
Ing2
Mthfd1l
Rasd1
Sst
Unc13a
Mapk10
Pdyn
Adarb1
Itpkb
Lrrc10b
Mafg
Cbarp
Vstm2l
Fam151a
Hsph1
Il6ra
Kcnq1ot1
Ift57
Igf2r
Cad
Trpm5
Rapgef4
Ddost
Adra2a
Zfp704
Tbl2
Nucb2
Ankrd37
Ankrd11
Rnf150
Etv1
Frzb
Nell1
Kdm2b
Egln1
Lrrfip2
Aldh9a1
Txnrd1
Isl1
Gsn
Deptor
Fasn
Ppp1r1a
Krt7
Tnfaip1
Txnip
Id2
Ntrk2
Galnt18
Ptprn2
Gm27033
Emilin1
Dusp3
Sorl1
Ptprf
Slc7a5
Gmds
E2f4
mt.Nd4l
mt.Atp8
H2.D1
mt.Nd1
mt.Nd3
Rhob
Alkbh5
Dnajb11
Vkorc1
Ccnd2
Lars
Idh1
Atraid
Ngdn
Hspa2
Lgals3bp
Sgms1
H2afx
Scamp5
Neurod1
Fmn2
Nop56
Tpm4
Sv2a
Nceh1
Btg2
Tmem251
Ccdc58
Pbxip1
Igfals
Sorbs2
Cebpd
Rab3a
Kif5c
Rsad2
Trappc6a
Pafah1b3
Plxna2
Rnh1
Plpp5
Vrk1
Sytl1
Siah2
Ankrd12
Ier2
Tsc22d1
Tkt
Uchl1
Slc4a7
Zfyve21
Rab3d
Cd81
Zfp330
Anxa6
Sel1l
Kcnh2
Btbd17
Ift20
Gad1
Slc7a2
Slc8a1
Gmpr
Slc1a4
A230057D06Rik
Tuba4a
Fam122a
Eno1
Ckb
Dhrs7
Disp2
Kcnma1
Alkbh1
Cdkn1a
Sptbn2
Cmbl
Uchl5
Kdm4a
Slc37a4
Atf4
Eif3c
Adam22
Mthfd2
Lrrc73
Eif2ak3
Ipo4
Rasgrf1
Tmed5
Daam1
Pck2
Nfkbia
Cdk4
Crem
Igsf9b
Rwdd4a
Ankrd10
Bod1l
Mkrn2os
Gtpbp2
Galnt14
Slc35b1
Nrf1
Eaf1
Ssr2
Sgms2
Tmem150c
Vars
Erp44
Yrdc
Mast4
Ago2
Hist1h2bc
Card19
Kcnip1
Gars
Nkx2.2
Ptprt
Agap1
Cdc42se2
Abcc8
Saraf
Enho
Mapkapk2
Gpx3
Sqstm1
Atf5
Tnfrsf1a
Sez6l
Krt18
Aldoa
Uba52
Clu
Hmgn2
Ppy
Gcg
Chchd10
Nop10
Rpl22l1
Prdx1
Snhg8
Erh
Gstp1
Fth1
Ddit3
Pdcd4
Smim4
Defb1
Hist2h2aa1
Marcks
Tcea1
Mrpl33
Cstb
Abhd17c
Snhg6
Gm16174
Mrln
Avpi1
B2m
Ndufa4
Ghitm
Rnase4
Ncoa7
Creb3
Gm26917
Cd200
Mrps28
Car15
Gnai2
Bola1
Vdac3
Tmem258
Gpx1
Mettl7a1
Stard5
Gsto1
Mrpl57
Cebpb
Polr2l
Tmem256
Tmem97
Rpa3
Psme2
C1qbp
Vdac1
Commd3
Malsu1
Zswim7
Psmg2
Snhg1
Mrps18c
Edem1
Lmo1
U2af1
Ccdc47
Dnajc19
Litaf
Scgn
Imp3
Arpc3
S100a1
Ifi27
Bst2
Fxyd6
Taf15
Hif1a
Glce
Dbp
Ss18l2
Cnpy2
Bloc1s2
Sf3b5
Ptrh2
Abca1
Npm1
Aimp1
Ifit1
Resp18
Dbi
Commd1
Sdhaf1
Serping1
Abhd2
Fabp3
Arpc5l
Ogdhl
Jade1
Tmem147
Nme1
Glul
Hist1h4h
Smim1
Ifi35
Ndufs4
Actb
Elavl4
Siva1
Mrps25
Gnpnat1
Sdhb
Rgs2
Got1
Mrpl21
Mrps26
Tmem126a
Lonp1
Snhg9
Ube2l6
Cycs
Hist1h1c
Socs3
Uap1l1
Nrcam
Flot2
Ndufc2
Wars
Emc6
Odc1
Trp53inp1
Cox6a2
Dut
Psmb5
Esd
Junb
Zbtb8os
Ahi1
N4bp2l1
Crip1
Hmox2
Shisal2b
Gstm1
Fdps
Gm3924
Reep6
Snhg12
Clasp2
Cyb5r1
Eif1b
Ywhah
Timm23
Tm2d3
Bcas2
Nfu1
Ccdc88a
Pdia4
Adam10
Sephs2
Rgs4
Rasd2
Cbx4
Hddc2
Rora
Hepacam2
Med30
Tex264
Ifi30
Grn
Actg1
Tcp11l1
Fos
Surf1
Ctsz
Spcs1
Mrps18b
Yif1a
Slc3a2
Tmsb10
Rab5if
Ciapin1
Wnt4
Washc5
Syt4
Ebna1bp2
Rpl7
Polr2c
Mpc1
Chka
Stat1
Serf1
Marveld1
Trib3
Gpx2
Habp4
Hmox1
Il1r1
Angptl6
Acaa2
Clic1
Rit1
Ndufv2
Rhoq
Rif1
Nudt8
Acp1
Tmbim6
Herpud1
Fnip2
Bptf
Rbis
Sh3bgrl3
Rab37
Crybb3
Limd2
Bhlhe40
Gatm
Tspyl4
Nabp1
Atp2a2
Pamr1
Coasy
Ccdc115
Comtd1
Psmc2
Slc25a4
Cyp4f39
Lyar
Aarsd1
Nab1
Serinc5
Gc
Sdf2l1
Gsdma
Psmg1
Cyb5a
Tmem208
Sesn2
Gjd2
Thyn1
Emc7
Hspb1
Ppan
Hnf1aos1
B830017H08Rik
Auh
Stard3nl
Zfhx3
Eef1b2
Tpd52l1
5-Mar
Pgm3
Flot1
Eva1b
Spock1
Chd2
Cdpf1
Dnajc2
Ppib
Prorsd1
AC149090.1
Ppp1r14b
Mif
Rnf227
Cdhr1
Surf2
Bcl2l1
Nudt19
Gadd45g
Ppp1r15a
Ncl
Susd6
Tor3a
Yif1b
Shtn1
Med8
Insig1
Htatip2
Gdap2
Hopx
Tap2
Dgkh
Ffar2
Pmm1
Srm
Tcf4
Arhgef2
Sowahc
Gabbr2
Mvp
Cldn7
Mettl1
Hpgds
Haghl
Sqle
Nfkbib
Slc7a14
Eif4ebp1
Slc20a1
Podxl2
Gkap1
Gpt2
Adam9
Suox
Acsl5
Naaa
Farsb
Gm17767
Gcat
Runx1t1
Srp19
Impdh2
Adh5
Fbxo2
Rxylt1
Ufsp2
Btg1
Pacc1
Slc37a1
Fam129a
Ptpn2
Cd44
2-Mar
Stbd1
Manf
Apobec1
Ncam1
Uchl3
Creld2
Nfkbiz
Ppp2cb
Nrtn
Ctsl
Endog
Nudt18
Camk2n2
Zfyve9
Skap1
Cttnbp2
Scpep1
Pum3
Dusp1
Ten1
Kcmf1
Ddi2
S100a6
Myl12a
Hfe
Ccng1
Entpd3
Psat1
CAAA01118383.1
Insrr
Cdv3
Bmyc
Rasgef1b
Sox4
Gpcpd1
Grb10
Phgdh
Prxl2c
Meig1
Mfsd6
Yae1d1
Sec11c
Tat
Acly
Slc38a4
Dnajb9
Celf4
Cabp1
Cyp51
Ak2
Appl2
Hyou1
Vat1
Hmgcr
Rheb
Ern1
Slc39a1
Shisa5
Naglu
Bzw2
Arpc1b
Mras
Tnfrsf12a
Pard6a
Ly6e
Shb
Fbxo6
Hax1
Pdgfa
Gstt1
Xrcc6
Sfpq
Shc1
Cnn3
Rala
Lpl
Satb1
Fermt2
Elf3
Lrpprc
Mrpl18
Dapl1
Pla2g12a
Gadd45a
Tssc4
Wfs1
Iars
Gnl3
Ppp1r15b
Msmo1
Rbm28
Agpat5
Pgp
Kcnmb2
Tenm4
Pde1c
Krt8
Cdk2ap2
Prkcb
Tenm2
Xrcc5
Phf10
Ift81
Ftl1.ps1
Gm10334
Spink1
AY036118
Ly6a
mt.Nd6
Rflna
Adcy9
Pde10a
Xaf1
Plaur
Lmo4
Ccdc190
Clps
Fer1l6
Gm42047
Necab2
Prss1
1110038B12Rik
Col27a1
Myo1b
2410021H03Rik
Rtp4
Tspan2os
Vipr1
Lonrf2
Gbp6
Fhdc1
1700110K17Rik
Bhlha15
Pcp4
H2.Q4
Procr
Gar1
Dcxr
Tmem140
Plekhg6
Tafa5
Cbs
Rnase1
Gnai1
Oasl2
Inhba
Gm34552
Csrp1
Fosb
Zg16
Derl3
Degs2
Nedd9
Lgmn
Herc6
Rbp4
Atf3
Rgs7bp
Irf7
Mgarp
Crlf1
C1qtnf12
Ckmt1
Nrip2
Snhg15
Cd9
Dock5
Fhad1
Dclk1
Fxyd2
Rasgrf2
Dusp4
Lrp8
Oas2
Them4
Rwdd2a
Areg
Gm27168
Gbp2
Bag3
Agpat4
Abhd6
Gm45847
Tmem179
Lratd1
Gale
Gm33447
Fbxo36
Lrrc51
Pcsk6
Fhod3
Osbpl6
Tnfrsf23
Depp1
Ttc9
Gm16754
Kcna2
Cst6
Hist1h2ap
Prss23
Gng2
Ddx60
Lars2
Kcnc3
Caly
Serpinb9
Arhgap24
Ak4
Sco2
Lgi2
Kctd12
Muc13
Sema4a
Aaas
Hipk2
Erlin1
Jph3
Gm19938
Ctsh
C78859
Retsat
Bambi
Cald1
Phlda1
Arid5a
Cip2a
Rassf10
Cth
Kcnk3
Rgs16
Kdm3a
Ifi44
Cpne8
Sgip1
Gm44148
Gm16062
Plac8
Eppk1
Xdh
Cavin1
Loxl2
Tnnc1
Fbln5
Ovol2
Fxyd5
Serpinb1a
Entpd2
Rras
Apoe
Dhrs13
Gm2694
Ankrd33b
Ifit3
Tnfrsf9
Sbsn
Rorc
Ipcef1
Rad51ap2
Ass1
Gm26797
Wdr72
Gm5105
Dhx58
6430548M08Rik
Sox11
Lrrtm4
Mnx1
3930402G23Rik
Slc2a3
Tenm3
Diras2
Rnf186
Plin3
Pfkfb3
Noct
Pdxp
Blnk
Col6a6
Ier5
Mir22hg
Fgl1
Rnf182
Slc7a11
Nr4a1
Tnfsf9
Slc17a9
Ambp
Hsd3b7
Adm
Pvr
Olfm1
Icam1
Meltf
S100a16
Fgb
Pappa2
B930036N10Rik
Rbm24
Dapp1
Irs2
Etv5
Ldha
Rnf208
Proser2
Fam217b
Clmp
Cxcl1
H2.Ab1
Barx2
Lyzl4
Pate14
Apol9a
Slc1a1
Fbxl7
Celsr2
C3
Exph5
Cd40
Tac1

### Sheet: 5_DEG_only
Gene
Ftl1.ps1
Gm10334
AY036118
Ly6a
mt.Nd6
Rflna
Pde10a
Xaf1
Plaur
Lmo4
Clps
Fer1l6
Gm42047
Necab2
Prss1
1110038B12Rik
Col27a1
Myo1b
2410021H03Rik
Rtp4
Tspan2os
Vipr1
Lonrf2
Gbp6
Fhdc1
1700110K17Rik
Bhlha15
Pcp4
H2.Q4
Procr
Gar1
Dcxr
Tmem140
Plekhg6
Rnase1
Gnai1
Oasl2
Inhba
Gm34552
Csrp1
Fosb
Zg16
Degs2
Nedd9
Lgmn
Herc6
Rbp4
Atf3
Rgs7bp
Irf7
Mgarp
Crlf1
C1qtnf12
Ckmt1
Nrip2
Snhg15
Cd9
Dock5
Fhad1
Dclk1
Fxyd2
Dusp4
Lrp8
Oas2
Them4
Rwdd2a
Areg
Gbp2
Bag3
Agpat4
Gm45847
Tmem179
Gm33447
Fbxo36
Lrrc51
Osbpl6
Tnfrsf23
Ttc9
Gm16754
Kcna2
Cst6
Hist1h2ap
Prss23
Gng2
Ddx60
Lars2
Caly
Serpinb9
Arhgap24
Ak4
Sco2
Lgi2
Sema4a
Aaas
Erlin1
Jph3
Gm19938
Ctsh
C78859
Retsat
Cald1
Arid5a
Cip2a
Rassf10
Cth
Kcnk3
Kdm3a
Ifi44
Cpne8
Sgip1
Gm44148
Gm16062
Plac8
Eppk1
Xdh
Cavin1
Loxl2
Tnnc1
Fbln5
Ovol2
Fxyd5
Entpd2
Rras
Apoe
Dhrs13
Gm2694
Ankrd33b
Ifit3
Tnfrsf9
Sbsn
Rorc
Ipcef1
Rad51ap2
Ass1
Gm26797
Wdr72
Gm5105
Dhx58
6430548M08Rik
Sox11
Lrrtm4
Mnx1
3930402G23Rik
Tenm3
Rnf186
Plin3
Pdxp
Blnk
Col6a6
Rnf182
Slc7a11
Nr4a1
Tnfsf9
Slc17a9
Hsd3b7
Adm
Pvr
Olfm1
Icam1
Meltf
S100a16
Fgb
B930036N10Rik
Rbm24
Dapp1
Irs2
Etv5
Ldha
Rnf208
Proser2
Fam217b
Clmp
Cxcl1
H2.Ab1
Barx2
Lyzl4
Pate14
Apol9a
Slc1a1
Fbxl7
Celsr2
C3
Exph5
Cd40
Tac1

### Sheet: 6_Perturb_only
Gene
Itga6
Tuba1a
Dynll1
Auts2
Ypel2
Usp29
Errfi1
Hsp90b1
Hap1
Cbfa2t3
Cpox
Zbtb20
Hspa13
Klf7
C2cd4b
Slc30a7
Pde4b
St18
Ptpn1
Syt11
Papss2
Cmas
Mllt11
Dipk2a
Peg3
Gclc
Stmn3
Dusp5
Chd4
Lpin1
Rgs17
Pnrc1
Slc16a12
Lrrn1
Trim35
Stat3
Selenos
Cflar
Meg3
G6pc2
Spock2
Nav2
Mlxipl
Nipal1
Hspa8
Tm4sf4
Ppp1r10
Glp1r
Rian
Rapgef4
Txnrd1
Isl1
Deptor
Krt7
Ptprn2
Slc7a5
H2.D1
mt.Nd1
mt.Nd3
Ccnd2
Lgals3bp
Sgms1
Neurod1
Tpm4
Sv2a
Btg2
Sorbs2
Siah2
Tsc22d1
Slc4a7
Rab3d
Zfp330
Anxa6
Ift20
Slc8a1
Disp2
Eif2ak3
Daam1
Ssr2
Sgms2
Mast4
Ago2
Hist1h2bc
Nkx2.2
Ptprt
Abcc8
Sez6l
Rpl22l1
Prdx1
Ndufa4
Rnase4
Vdac3
Tmem258
Tmem256
S100a1
Abca1
Npm1
Resp18
Dbi
Nme1
Actb
Cycs
Hist1h1c
Ahi1
Fdps
Reep6
Ywhah
Ccdc88a
Pdia4
Rgs4
Rora
Actg1
Spcs1
Tmsb10
Syt4
Clic1
Herpud1
Bptf
Gatm
Atp2a2
Gsdma
Gjd2
Flot1
AC149090.1
Gadd45g
Susd6
Shtn1
Gdap2
Dgkh
Gabbr2
Cldn7
Sqle
Slc7a14
Adam9
Suox
Runx1t1
Srp19
Btg1
Slc37a1
Manf
Nfkbiz
Ctsl
Dusp1
Sox4
Gpcpd1
Grb10
Acly
Dnajb9
Celf4
Cyp51
Hyou1
Hmgcr
Ern1
Slc39a1
Ly6e
Sfpq
Shc1
Fermt2
Dapl1
Gadd45a
Msmo1
Rbm28
Kcnmb2
Krt8
