## Supplementary Table S4 for "Causal network perturbation analysis identifies known and novel type-2 diabetes driver genes"

### Sheet: 1_Perturb
Gene
Slc30a8
Ucn3
Ppp1r1a
Shisal2b
Fxyd6
Skap1
Mrln
Mafa
Mpc1
C1qa
Angptl6
Lonp1
Creg1
Fos
G6pc2
Eprs
Fam162a
Limd2
Arpc1b
Tubb5
Ociad2
Ss18l2
Gpx2
Mettl7a1
Sdhaf1
Hexb
Prss53
Sh3bgrl3
Papss2
Kcnq1ot1
Snhg12
Fabp3
Endog
Rab3a
Lrrfip2
Dnaja4
Defb1
Zbtb20
Tubb2a
Gpi1
Tcea1
Crlf2
Rab37
Sirpa
Nfil3
Car15
Dhrs7
Tmem215
Gstp1
Rcc2
Tuba1a
Gde1
Isl1
Malsu1
Hopx
Vdac3
Arpc5l
Enho
Tubb4b
Sez6l
B830017H08Rik
Clu
Pkdcc
Elavl4
Ghitm
Ndrg1
Ncald
Ahi1
Agap1
Snhg1
Rora
Ppp1r15a
Wfs1
Ero1lb
Aopep
Ankrd10
Ifi30
Eif4ebp1
Ptprf
Mpp6
Tssc4
Hist1h2bc
Erh
Srm
Nkx6.1
Suox
Atf5
Glp1r
Slc3a2
Epcam
Sqstm1
Clic1
Creb3
H1f0
Btg2
Gtpbp2
Ccng1
Igf1r
Washc5
5-Mar
Sptbn2
Srxn1
Xrcc5
Gm10260
Gm11361
Ccdc190
Serpina3n
Rgs4
Cd24a
Crip1
Hspa13
Erich3
Rgs17
Serping1
Nucb2
Edem2
Vgf
Spp1
Glul
Litaf
Gsdma
Dynll1
Ptpn1
Dnajb9
Kctd12
B2m
Sowahc
Nfkbiz
Tm4sf4
Hist1h1c
Scamp5
Akap13
Pdia4
Socs3
Myh9
Lcn2
Abca1
Ckb
Cd81
Hyou1
Rab3d
Lrrn1
C2cd4b
Id2
Errfi1
Deptor
Crybb3
Slc35b1
Syt11
Tmprss4
Entpd3
Disp2
Krt8
Slc7a14
Gadd45g
Krt7
S100a1
Ctsz
Rhoq
Syt4
Slc23a2
Tsc22d1
Neurod1
Tmsb10
Gabbr2
Creld2
Sorbs2
Cnn3
Lrpprc
Btg1
Pdia6
Herpud1
Shc1
Cd200
Edem1
Daam1
Msmo1
Serinc3
Isg20
Bhlhe40
Hax1
Sec11c
Krt18
Ifi27
Arhgef2
Sdf2l1
Saraf
Wars
Hepacam2
Trp53inp1
Mia3
Gadd45a
Nfkbia
Ntrk2
Flot1
Dbi
Hist1h4h
Cldn7
St8sia5
Ier3
Mthfd2
Zfhx3
Glrx
Abhd17c
Syndig1l
Junb
Sqle
Depp1
Scd2
Hpgds
Dgkh
Nrtn
Pcsk1
Dusp1
Cabp1
Pip5k1b
Bzw2

### Sheet: 2_DEG
Gene
Ftl1.ps1
Gstm1
Slc30a8
Lpl
Ucn3
Ppp1r1a
Trpm5
Wnt4
A530058N18Rik
Shisal2b
Fxyd6
Gmpr
Prkcb
Skap1
Mrln
Mafa
Mpc1
Rgs2
Vdac1
Tmem97
Sh3pxd2a
Ncam1
Hfe
C1qa
Ffar2
Uap1l1
Angptl6
Lonp1
Avpi1
Rasgrf1
Creg1
Fos
Tspyl4
Eprs
Fam162a
Galnt14
Ddit3
Pacc1
Scly
Limd2
Aldoc
Tenm4
A230057D06Rik
Dbp
Arpc1b
Tubb5
Ostf1
Ss18l2
Gpx2
Mat1a
Pde1c
Mettl7a1
Bnip3
Car10
Sdhaf1
Ptrh2
Hexb
Hspb1
Prss53
Sh3bgrl3
Kcnq1ot1
Snhg12
Pfkp
Mtss2
Bola1
Fabp3
Cyb5r1
Pafah1b3
Endog
Rab3a
Zswim7
Lrrfip2
Tor3a
Stat1
Ier2
Myl12a
Ttc9
Dnaja4
Egln1
Hspa1a
Zbtb8os
Atf3
Gm26917
Trp53
Zfp36
Igfbp7
Robo2
Gad1
Slc7a2
Snhg6
Slc2a2
Fh1
Tpm3
Fam151a
Lrrc10b
Fmn2
Insrr
Igfals
Zfyve21
Dnajc24
Nrcam
Pcp4
Pcx
Gsn
Gipr
Mcub
Mir670hg
Tenm2
Spc25
Higd1a
Gm17767
Gm4791
Cyp4f39
Ttc28
Zim1
Synpr
Sim1
Bst2
Aldh2
Kcnk3
Herc6
Egr1
Col4a1
Jmjd6
Oxct1
Frzb
Crlf1
Ift57
Ankrd37
Lmo4
Adam32
Clps
Cda
Pfkl
Tmigd3
Rsad2
Fgfr1
Tcf4
Got1
Slc2a1
Itpkb
Slc37a4
Apobec1
Necab2
F3
Smim1
Kdm2b
Nrf1
Scn1b
Selenbp1
Flrt1
Hist3h2ba
Pdgfa
Xaf1
Rims3
Cdh17
Pdk1
Cited2
Irf7
H2.Q4
Nfix
Ndst4
Cd68
Msln
Ifit3
Stard5
Entpd2
Hk1
Vstm2l
Cdc42ep3
Cpa2
Enpp2
Nr4a1
Meig1
Zg16
Cyba
Ifit1
Ctnnbip1
Aldh1l2
Tat
Slc29a4
Bnip2
Star
Aldh9a1
Hilpda
Cox6a2
Caly
Ffar4
Gnai1
Il1b
Ccnd1
Pnliprp1
Plekho1
Rasgef1b
Pycr1
Cmpk2
Srgn
Cbarp
Apoe
Cd9
Zfp395
Fcer1g
Ddx60
Osbpl6
Isg15
Tuba4a
Pyy
Gm15283
Tmem179
Fosb
Cdkn2b
Rbp4
Cmbl
Lgals2
Tmem163
Ctsc
Oasl2
Irx2
Rab3b
Gm30173
Rtp4
Anpep
Areg
Ifit3b
Rassf10
Gm50255
Rgcc
Dpp6
Pmm1
Prelid2
Ifi44
Castor2
Efemp1
Cavin3
Adgrf5
Cald1
Emp1
H2.Ab1
Rasd1
Sstr2
Synpo
Galnt18
Cd14
Fam83g
Stab1
Rnf213
Tac1
Ccl5
Slc16a3
Bag2
Dlgap5
Ctss
Nrip2
Ppp1r16b
Rnase1
Stc1
Ddx39
Plk3
Pitpnm2
Pdxp
Inhbb
Gm40477
Gpsm1
Pgf
C8b
Nfib
Lgals9
Trbc1
Plin3
Rbms3
Coro1a
Ptpn18
Fermt3
Pdcd1
Sst
Zc3h3
Cavin1
Tmem86a
Ly86
Cd3d
Lum
Ptprc
Ifi27l2a
Fmo1
Nedd9
Pdx1
Arl14
St8sia3
Diras2
Ncf4
Timp2
Snrpa1
Fblim1
Cdk6
Cryab
Mgll
Gm26916
Ctsh
Ptn
Dlgap1
Tcim
Spink1
Tnfrsf9
Cav1
Dgkb
Tmem140
2410021H03Rik
Clmp
Pld5
Gata6
Akap12
Fstl1
Cd2
Lair1
Cd3e
Luzp1
Gm11361
Ccdc190
Serpina3n
Lgmn
Crip1
Serping1
Nucb2
Edem2
Vgf
Syt5
Spp1
Glul
Tifa
Kctd12
B2m
Sowahc
Scamp5
Akap13
Lcn2
Ckb
Cd81
Id2
Crybb3
Cebpd
Slc35b1
Hid1
Tmprss4
Entpd3
Cxcl1
Creld2
Cnn3
Lrpprc
Pdia6
Ciapin1
Isg20
Hax1
Sec11c
Krt18
Ifi27
Scrt1
Arhgef2
Sdf2l1
Saraf
Wars
Hepacam2
Trp53inp1
Nfkbia
Ntrk2
Hist1h4h
St8sia5
Mthfd2
Zfhx3
Glrx
Dnajb11
Syndig1l
Sel1l
Scd2
Tnfrsf12a
Hpgds
Cfb
Gsto1
Hsph1
Nrtn
Pcsk1
Adra2a
Cabp1
Lmo1
Bzw2
Cck
Tm4sf20
Wdr72
Cldn11
Crct1
Lrg1
Gdf10
Gna14
Rbp1
Fgl1
Ntsr2
4930539E08Rik
Lratd1
Fga
Muc13
Ttyh1
Stc2
Steap4
Orm1
Hsd3b7
Aldob
Dkk3
Serpinb1a
Fkbp11
Cd44
Myo15b
Sbno2
Rasd2
Tgif1
Etv1
Ifi27l2b
Fbp2
Pcdh20
Sftpd
Aqp4
Hist2h2aa1
Olfm1
Gc
Hamp2
Aldh1a3
S100a6
Plpp1
Cd40
Rhob
Nup93
Pate14
Sorl1
Slc40a1
Dlc1
Cntn1
Tcp11l1
Scn3a
Arrdc4
Pamr1
Carhsp1
Dgkg
Hist1h2ap
Ly6a
Bag3
Pdlim7
Stk35
Ascl1
Rhou
Tmem37
C2cd4a
Ehf
Klf10
Ldlr
Tpd52l1
Cadm1
Lepr
Mcfd2
Arid5a
Adam22
Chac1
Fgb
Pdyn
Chst11
Pmepa1
Plat
Tmtc1
C3
Cldn4
Insig1
P4ha2
Oxtr
Prss23
Apcs
Cttnbp2
Unc13a
Tnfrsf1a
Rapgef5
Mthfd1l
Pde10a
Gm5860
Kdelr3
Rnf150
Spock1
Fam210b
Spry2
Cdkn1a
C78859
Emilin1
Sprr1a
Maff
Gpt2
Crem
Irs2
Sdk2
Abcc3
Bambi
Pappa2
Spry4
Gbp6
Hapln4
Htatip2
Tspan4
Bmp3
Derl3
Cxcl5
Cd82
Gng2
Pck2
Lbp
Fbxl7
Dhrs3
Plpp2
Ffar1
Ogdhl
Adm2
Unc93b1
Plac8
Tuba1c
Sorcs2
Itgal
Fam129a
Eppk1
Ehd4
Amotl1
Gm27033
Hbegf
Col18a1
Slc7a11
Usp18
Uchl1
Gm45159
Cbln4
Phlda1
Ndrg4
Cbs
Slc22a23
S100a4

### Sheet: 3_DEG_and_Perturb
Gene
Slc30a8
Ucn3
Ppp1r1a
Shisal2b
Fxyd6
Skap1
Mrln
Mafa
Mpc1
C1qa
Angptl6
Lonp1
Creg1
Fos
Eprs
Fam162a
Limd2
Arpc1b
Tubb5
Ss18l2
Gpx2
Mettl7a1
Sdhaf1
Hexb
Prss53
Sh3bgrl3
Kcnq1ot1
Snhg12
Fabp3
Endog
Rab3a
Lrrfip2
Dnaja4
Gm11361
Ccdc190
Serpina3n
Crip1
Serping1
Nucb2
Edem2
Vgf
Spp1
Glul
Kctd12
B2m
Sowahc
Scamp5
Akap13
Lcn2
Ckb
Cd81
Id2
Crybb3
Slc35b1
Tmprss4
Entpd3
Creld2
Cnn3
Lrpprc
Pdia6
Isg20
Hax1
Sec11c
Krt18
Ifi27
Arhgef2
Sdf2l1
Saraf
Wars
Hepacam2
Trp53inp1
Nfkbia
Ntrk2
Hist1h4h
St8sia5
Mthfd2
Zfhx3
Glrx
Syndig1l
Scd2
Hpgds
Nrtn
Pcsk1
Cabp1
Bzw2

### Sheet: 4_DEG_or_Perturb
Gene
Ftl1.ps1
Gstm1
Slc30a8
Lpl
Ucn3
Ppp1r1a
Trpm5
Wnt4
A530058N18Rik
Shisal2b
Fxyd6
Gmpr
Prkcb
Skap1
Mrln
Mafa
Mpc1
Rgs2
Vdac1
Tmem97
Sh3pxd2a
Ncam1
Hfe
C1qa
Ffar2
Uap1l1
Angptl6
Lonp1
Avpi1
Rasgrf1
Creg1
Fos
G6pc2
Tspyl4
Eprs
Fam162a
Galnt14
Ddit3
Pacc1
Scly
Limd2
Aldoc
Tenm4
A230057D06Rik
Dbp
Arpc1b
Tubb5
Ociad2
Ostf1
Ss18l2
Gpx2
Mat1a
Pde1c
Mettl7a1
Bnip3
Car10
Sdhaf1
Ptrh2
Hexb
Hspb1
Prss53
Sh3bgrl3
Papss2
Kcnq1ot1
Snhg12
Pfkp
Mtss2
Bola1
Fabp3
Cyb5r1
Pafah1b3
Endog
Rab3a
Zswim7
Lrrfip2
Tor3a
Stat1
Ier2
Myl12a
Ttc9
Dnaja4
Egln1
Hspa1a
Zbtb8os
Atf3
Gm26917
Trp53
Zfp36
Igfbp7
Robo2
Gad1
Slc7a2
Snhg6
Slc2a2
Fh1
Tpm3
Fam151a
Lrrc10b
Fmn2
Insrr
Igfals
Zfyve21
Dnajc24
Nrcam
Pcp4
Pcx
Gsn
Gipr
Mcub
Mir670hg
Tenm2
Spc25
Higd1a
Gm17767
Gm4791
Cyp4f39
Ttc28
Zim1
Synpr
Sim1
Bst2
Aldh2
Kcnk3
Herc6
Egr1
Col4a1
Jmjd6
Oxct1
Frzb
Gjd2
Crlf1
Ift57
Ankrd37
Lmo4
Adam32
Clps
Cda
Pfkl
Tmigd3
Rsad2
Fgfr1
Tcf4
Got1
Slc2a1
Itpkb
Slc37a4
Apobec1
Necab2
F3
Smim1
Kdm2b
Nrf1
Scn1b
Selenbp1
Auts2
Flrt1
Hist3h2ba
Pdgfa
Xaf1
Rims3
Cdh17
Pdk1
Cited2
Irf7
H2.Q4
Nfix
Ndst4
Cd68
Msln
Ifit3
Stard5
Entpd2
Hk1
Vstm2l
Cdc42ep3
Cpa2
Enpp2
Nr4a1
Meig1
Zg16
Cyba
Ifit1
Ctnnbip1
Aldh1l2
Tat
Slc29a4
Bnip2
Star
Aldh9a1
Hilpda
Cox6a2
Caly
Ffar4
Gnai1
Il1b
Ccnd1
Pnliprp1
Plekho1
Rasgef1b
Pycr1
Cmpk2
Srgn
Cbarp
Apoe
Cd9
Zfp395
Fcer1g
Ddx60
Osbpl6
Isg15
Tuba4a
Pyy
Gm15283
Tmem179
Fosb
Cdkn2b
Rbp4
Cmbl
Lgals2
Tmem163
Ctsc
Oasl2
Irx2
Rab3b
Gm30173
Rtp4
Anpep
Areg
Ifit3b
Rassf10
Gm50255
Rgcc
Dpp6
Pmm1
Prelid2
Ifi44
Castor2
Efemp1
Cavin3
Adgrf5
Cald1
Emp1
H2.Ab1
Rasd1
Sstr2
Synpo
Galnt18
Cd14
Fam83g
Stab1
Rnf213
Tac1
Ccl5
Slc16a3
Bag2
Dlgap5
Ctss
Nrip2
Ppp1r16b
Rnase1
Stc1
Ddx39
Plk3
Pitpnm2
Pdxp
Inhbb
Gm40477
Gpsm1
Pgf
C8b
Nfib
Lgals9
Trbc1
Plin3
Rbms3
Coro1a
Ptpn18
Fermt3
Pdcd1
Sst
Zc3h3
Cavin1
Tmem86a
Ly86
Cd3d
Lum
Ptprc
Ifi27l2a
Fmo1
Nedd9
Pdx1
Arl14
St8sia3
Diras2
Ncf4
Timp2
Snrpa1
Fblim1
Cdk6
Cryab
Mgll
Gm26916
Ctsh
Ptn
Dlgap1
Tcim
Spink1
Tnfrsf9
Cav1
Dgkb
Tmem140
2410021H03Rik
Clmp
Pld5
Gata6
Akap12
Fstl1
Cd2
Lair1
Cd3e
Luzp1
Defb1
Zbtb20
Tubb2a
Gpi1
Tcea1
N4bp2l1
Crlf2
Ero1l
Dnajb1
Rab37
Sirpa
Nfil3
Tex264
Car15
Dhrs7
Nabp1
Tmem215
Gstp1
Rcc2
Tuba1a
Gde1
Isl1
Malsu1
Hopx
Bnip3l
Vdac3
Gpx1
Arpc5l
Enho
Tubb4b
Sez6l
B830017H08Rik
Clu
Il1r1
Pkdcc
Elavl4
Chka
Cstb
Ghitm
Ndrg1
Ncald
Ahi1
Sstr3
Gpr158
Agap1
Snhg1
Rora
Ppp1r15a
Wfs1
Ero1lb
Aopep
Cebpb
Taf15
Flnb
Ankrd10
Ifi30
Eif4ebp1
Ptprf
Odc1
Mpp6
Tssc4
Grn
Hist1h2bc
Erh
Srm
Nkx6.1
Suox
Atf5
Glp1r
Slc3a2
Epcam
Sqstm1
Clic1
Atf6
Creb3
H1f0
Btg2
Ubr4
Jade1
Elf3
Gtpbp2
Ccng1
Mrps18b
Slc38a4
Igf1r
Sesn2
Washc5
5-Mar
Sptbn2
Srxn1
Xrcc5
Gnpnat1
Gm10260
Gm11361
Ccdc190
Serpina3n
Lgmn
Rgs4
Cd24a
Crip1
Hspa13
Erich3
Rgs17
Serping1
Nucb2
Edem2
Vgf
Syt5
Spp1
Glul
Litaf
Gsdma
Tifa
Dynll1
Ptpn1
Dnajb9
Kctd12
B2m
Sowahc
Nfkbiz
Tm4sf4
Hist1h1c
Scamp5
Akap13
Pdia4
Socs3
Myh9
Lcn2
Abca1
Ckb
Cd81
Hyou1
Rab3d
Lrrn1
C2cd4b
Id2
Errfi1
Deptor
Crybb3
Cebpd
Slc35b1
Hid1
Syt11
Tmprss4
Entpd3
Disp2
Krt8
Slc7a14
Cxcl1
Gadd45g
Krt7
S100a1
Ctsz
Rhoq
Syt4
Slc23a2
Tsc22d1
Neurod1
Tmsb10
Gabbr2
Creld2
Sorbs2
Cnn3
Lrpprc
Btg1
Pdia6
Herpud1
Shc1
Ciapin1
Cd200
Edem1
Daam1
Msmo1
Serinc3
Isg20
Bhlhe40
Hax1
Sec11c
Krt18
Ifi27
Scrt1
Arhgef2
Sdf2l1
Saraf
Wars
Hepacam2
Trp53inp1
Mia3
Gadd45a
Nfkbia
Ntrk2
Flot1
Dbi
Hist1h4h
Cldn7
St8sia5
Ier3
Mthfd2
Zfhx3
Glrx
Dnajb11
Abhd17c
Syndig1l
Junb
Sqle
Depp1
Sel1l
Scd2
Tnfrsf12a
Hpgds
Cfb
Dgkh
Gsto1
Hsph1
Nrtn
Pcsk1
Dusp1
Adra2a
Cabp1
Pip5k1b
Lmo1
Bzw2
Cck
Tm4sf20
Wdr72
Cldn11
Cpb2
Crct1
Lrg1
Gdf10
Gna14
B230216N24Rik
Cd59a
Rasgrf2
Rbp1
Fgl1
Ntsr2
4930539E08Rik
Lratd1
Fga
Muc13
Ttyh1
Gast
Stc2
Steap4
Orm1
Stxbp6
Hsd3b7
Aldob
Egln3
Dkk3
Itga6
Gucy2c
Serpinb1a
Fkbp11
Cd44
Rgs16
Myo15b
Sbno2
Rspo4
Rasd2
Tgif1
Etv1
Ifi27l2b
Fbp2
Pcdh20
Sftpd
Aqp4
Hist2h2aa1
Olfm1
Gc
Hamp2
Mt3
Slc7a5
Actn1
Aldh1a3
S100a6
Plpp1
Cd40
Rhob
Dusp10
Nup93
Pate14
Sorl1
Slc40a1
Dlc1
Cntn1
Tcp11l1
Scn3a
Dipk2a
Hap1
Arrdc4
Pamr1
Carhsp1
Dgkg
Hist1h2ap
Ly6a
Bag3
Pdlim7
Stk35
Ascl1
Rhou
Btbd8
Gatm
Tmem37
Dusp5
C2cd4a
Ehf
Klf10
Nav2
Scn9a
Ly6e
Ern1
Ldlr
Sox4
Tpd52l1
Cadm1
Stmn3
Lepr
Mcfd2
Arid5a
Adam22
Slc12a2
Chac1
Slc37a1
Adam9
Fgb
Slc8a1
Pdyn
Pfkfb3
Slc2a3
Chst11
Pmepa1
Fermt2
Plat
Tmtc1
C3
Cldn4
Insig1
Dapl1
Fosl2
P4ha2
Oxtr
Prss23
Apcs
Efemp2
Cttnbp2
Unc13a
Dennd5b
Tnfrsf1a
Rapgef5
Mthfd1l
Pde10a
Gm5860
Kdelr3
Rnf150
Spock1
Fam210b
Klf7
Spry2
Cdkn1a
C78859
Emilin1
Ypel2
Filip1
Sprr1a
Maff
Gpt2
Crem
Ube2l6
Irs2
Sdk2
Abcc3
Bambi
Pappa2
Spry4
Slc4a7
Gbp6
Ambp
Hapln4
Htatip2
Tspan4
Bmp3
Derl3
Spock2
Cxcl5
Cd82
Gng2
Pck2
Lbp
Fbxl7
St14
Dhrs3
Plpp2
Ffar1
Ogdhl
Adm2
Unc93b1
Neurl1a
Plac8
Tuba1c
Sorcs2
Itgal
Fam129a
Eppk1
Ehd4
Sv2a
Amotl1
Gm27033
Hbegf
Col18a1
Slc7a11
Usp18
Uchl1
Gm45159
Cbln4
Phlda1
Ndrg4
Cbs
Slc22a23
S100a4

### Sheet: 5_DEG_only
Gene
Robo2
Gad1
Slc7a2
Snhg6
Slc2a2
Fam151a
Fmn2
Igfals
Zfyve21
Dnajc24
Nrcam
Pcp4
Pcx
Gipr
Mcub
Tenm2
Higd1a
Gm17767
Gm4791
Cyp4f39
Zim1
Synpr
Sim1
Bst2
Aldh2
Kcnk3
Herc6
Col4a1
Jmjd6
Oxct1
Crlf1
Ankrd37
Lmo4
Adam32
Clps
Cda
Pfkl
Tmigd3
Rsad2
Fgfr1
Tcf4
Got1
Itpkb
Apobec1
Necab2
F3
Smim1
Kdm2b
Nrf1
Scn1b
Selenbp1
Flrt1
Hist3h2ba
Xaf1
Rims3
Cdh17
Pdk1
Cited2
Irf7
H2.Q4
Nfix
Ndst4
Cd68
Msln
Ifit3
Stard5
Entpd2
Hk1
Cdc42ep3
Cpa2
Nr4a1
Meig1
Zg16
Cyba
Ifit1
Tat
Slc29a4
Bnip2
Star
Hilpda
Cox6a2
Caly
Ffar4
Gnai1
Il1b
Ccnd1
Pnliprp1
Plekho1
Rasgef1b
Cmpk2
Srgn
Cbarp
Apoe
Cd9
Zfp395
Fcer1g
Ddx60
Osbpl6
Isg15
Gm15283
Tmem179
Fosb
Cdkn2b
Rbp4
Cmbl
Lgals2
Ctsc
Oasl2
Irx2
Rab3b
Gm30173
Rtp4
Anpep
Areg
Ifit3b
Rassf10
Gm50255
Rgcc
Dpp6
Prelid2
Ifi44
Efemp1
Cavin3
Adgrf5
Cald1
Emp1
H2.Ab1
Rasd1
Sstr2
Synpo
Cd14
Fam83g
Stab1
Rnf213
Tac1
Ccl5
Slc16a3
Dlgap5
Ctss
Nrip2
Ppp1r16b
Rnase1
Stc1
Ddx39
Pitpnm2
Pdxp
Inhbb
Gm40477
Gpsm1
Pgf
C8b
Nfib
Lgals9
Trbc1
Plin3
Rbms3
Coro1a
Ptpn18
Fermt3
Pdcd1
Zc3h3
Cavin1
Tmem86a
Ly86
Cd3d
Lum
Ptprc
Ifi27l2a
Fmo1
Nedd9
Arl14
St8sia3
Ncf4
Timp2
Snrpa1
Fblim1
Cdk6
Cryab
Mgll
Gm26916
Ctsh
Ptn
Dlgap1
Tcim
Tnfrsf9
Cav1
Dgkb
Tmem140
2410021H03Rik
Clmp
Pld5
Gata6
Akap12
Fstl1
Cd2
Lair1
Cd3e
Luzp1
Wdr72
Cldn11
Gdf10
Rbp1
Ntsr2
4930539E08Rik
Fga
Ttyh1
Stc2
Steap4
Orm1
Hsd3b7
Aldob
Dkk3
Myo15b
Tgif1
Ifi27l2b
Fbp2
Pcdh20
Sftpd
Aqp4
Olfm1
Hamp2
Aldh1a3
S100a6
Plpp1
Cd40
Pate14
Dlc1
Arrdc4
Pamr1
Hist1h2ap
Ly6a
Bag3
Stk35
Ascl1
C2cd4a
Ehf
Lepr
Mcfd2
Arid5a
Chac1
Fgb
Chst11
Plat
Tmtc1
C3
P4ha2
Oxtr
Prss23
Apcs
Cttnbp2
Rapgef5
Mthfd1l
Pde10a
Gm5860
Spry2
Cdkn1a
C78859
Sprr1a
Maff
Gpt2
Crem
Irs2
Abcc3
Spry4
Gbp6
Hapln4
Htatip2
Tspan4
Bmp3
Cxcl5
Gng2
Lbp
Fbxl7
Dhrs3
Unc93b1
Plac8
Tuba1c
Sorcs2
Itgal
Eppk1
Ehd4
Amotl1
Hbegf
Col18a1
Slc7a11
Usp18
Gm45159
Cbln4
Ndrg4
Slc22a23

### Sheet: 6_Perturb_only
Gene
Defb1
Zbtb20
Tcea1
Car15
Tuba1a
Isl1
Vdac3
Sez6l
Clu
Ahi1
Snhg1
Rora
Hist1h2bc
Suox
Glp1r
Epcam
Clic1
Btg2
Washc5
